# GHT-SELEX demonstrates unexpectedly high intrinsic sequence specificity and complex DNA binding of many human transcription factors

**DOI:** 10.1101/2024.11.11.618478

**Authors:** Arttu Jolma, Aldo Hernandez-Corchado, Ally W.H. Yang, Ali Fathi, Kaitlin U. Laverty, Alexander Brechalov, Rozita Razavi, Mihai Albu, Hong Zheng, The Codebook Consortium, Ivan V. Kulakovskiy, Hamed S. Najafabadi, Timothy R. Hughes

## Abstract

Precise identification of transcription factor (TF) binding sites is a long standing challenge in human regulatory genomics: TF binding motifs are short and degenerate, while the genome is large. Motif scans, therefore, often produce excessive binding site predictions. By surveying 179 TFs across 25 families using >1,500 cyclic *in vitro* selection experiments with fragmented, naked, and unmodified genomic DNA – a method we term GHT-SELEX (Genomic HT-SELEX) – we find that many human TFs possess much higher sequence specificity than anticipated. Moreover, genomic binding regions from GHT-SELEX are often surprisingly similar to those obtained *in vivo* (i.e., ChIP-seq peaks). Contrary to conventional wisdom, we find that high specificity can also be obtained from motif scans, but performance is highly dependent on the derivation and use of the motifs, including accounting for multiple local matches. We also observe alternative engagement of multiple DNA-binding domains within the same protein: long C2H2 zinc finger proteins often utilize modular DNA recognition, engaging different subsets of their DNA-binding domain (DBD) arrays to recognize multiple types of distinct target sites, frequently evolving via internal duplication and divergence of one or more DBDs. Thus, it is common for TFs to possess sufficient intrinsic specificity to delineate a large fraction of *in vivo* genomic targets, independently of other cellular factors.
