## Supplementary Table S2 for "GHT-SELEX demonstrates unexpectedly high intrinsic sequence specificity and complex DNA binding of many human transcription factors"

### Sheet: Legend
Table S2 legend
Batch ID	Experimental batch of proteins performed simultaneously
Protein source	Which of the three sources was used to derive the protein (Lysate, IVT, or eGFP_IVT)
Affinity bead	Affinity bead selection strategy
Bead and microwell plate blocking (Step1)	Buffer used in blocking the beads and plates before affinity selections
Post blocking wash buffer (Step2)	Buffer used for washing the beads after blocking
Protein binding (Step 3)	Condition for immobilization of the proteins
Protein wash (Step 4)	Protein washes and used buffers
Ligand source	Whether the ligands were derived from naïve pool, double stranding reaction (Step 9) or from mung-bean nuclease treatment (Step 10)
Has an additional mung bean nuclease treatment	(Step 10 below)
SELEX protocol steps	Variable or same	Brief description
1. Bead and microwell blocking	Multiple batch-specific conditions	Bead slurry is used directly or the antibody is conjugated to protein G beads. Protein G immobilization for 100 reactions: 100ul Protein G Sepharose beads are washed twice with 1xLSBB, then add 500ul 1xLSBB and 6ul anti-GFP antibody (ab290, Abcam), rotate at 4C O/N.
2. Post blocking wash	Multiple batch-specific conditions	Beads are blocked in a conical tube on tube rotator (5ml volume for 100ul of beads). 200ul volume for each well of a flat bottom 96 well plate and 25ul for conical 384 well PCR plate.
3. Protein binding	Multiple batch-specific conditions	Plates are aspirated with the plate washer and beads are aliquoted on the plates in a 50ul volume
4. Protein wash	Multiple batch-specific conditions	A total of eight washes including two washes with a 500mM NaCl containing buffer to reduce DNA carryover from protein production
5. Ligand binding	Same conditions used in all experiments	10ul of naïve ligand(cycle1), ligand from step 9 or step 10 is added into each well. Plate is sealed and incubated in a plate shaker for 1h at room temperature
6. SELEX washes	Same conditions used in all experiments	First ten washing cycles with 150ul LSBB and then for 5 cycles with 100ul with a bead suspension (Add 50ul, shake outside the magnetic platform for 1 minute, add 50ul, aspirate)
7. Heat elution	Same conditions used in all experiments	Suspend the beads into 25ul heat elution buffer, centrifuge the plate to bring down beads from the plate walls and then transfer the bead suspension to a PCR plate. Perform a heat treatment in PCR machine to denature the protein and DNA and to hybridize the ligands to amplification primers
8. PCR	Same conditions used in all experiments	First a qPCR amplification is run to determine the number of PCR cycles required for most samples to reach saturation, and then the actual the actual PCR without SYBR-green is performed with that number of cycles
9. Double stranding	Same conditions used in all experiments	PCR reaction is run for a single additional amplification cycle to turn majority of the ligands into fully double-stranded form
10. Mung bean nuclease digestion	Applied on a subset of the batches	Enzymatic reaction with single-stranded DNA and RNA specific endonuclease. Performed only in batches YWO-YWS
SELEX buffers
Lysis buffer	150mM NaCl and 1% Triton X100 in Tris-Cl, pH 8
Cell harvest buffer	1x protease inhibitor cocktail tablet (Roche NNN) per 50 ml of Lysis buffer
Lysate blocking buffer	Lysis buffer with 1% BSA
High salt lysis buffer	Lysis buffer with 500mM NaCl
LSBB (low stringency binding buffer)	140 mM KCl, 5 mM NaCl, 1 mM K2HPO4, 2 mM MgSO4, 100 µM EGTA, 1 mM ZnSO4 and 0.1% Tween20 in 20 mM HEPES-HCl (pH 7)
LSBB Blocking	LSBB with 1% BSA
High salt LSBB	LSBB with 500mM NaCl
Heat elution buffer	0.4 uM Fw primer, 0.4umRev primer, 1mM EDTA and 0.1% Tween20 in Tris-Cl pH 8. Buffer is formulated to stabilize DNA by chelating Zn, Ca and Mg ions used by many DNA degrading enzymes.

### Sheet: TableS2 experimental variations
Batch ID	Protein source	Affinity bead	Bead and microwell plate blocking	Post blocking wash buffer	Protein binding	Protein wash	Ligand source	Has an additional mung bean nuclease treatment
AAT	Lysate	GFP-trap	1% BSA in Lysis buffer	Lysis buffer	Dispense 50ul of the lysate on beads, incubate 30 minutes on shaker	Three times using 150ul of Lysis buffer, twice with 100ul of High salt Lysis buffer and then 3 times with 150ul of LSBB. In the end the washer dispenses 40ul of LSBB for the following step	Naïve ligand (cycle1) or double-stranded ligand from previous cycle	FALSE
AATA	Lysate	GFP-trap	1% BSA in Lysis buffer	Lysis buffer	Dispense 50ul of the lysate on beads, incubate 30 minutes on shaker	Three times using 150ul of Lysis buffer, twice with 100ul of High salt Lysis buffer and then 3 times with 150ul of LSBB. In the end the washer dispenses 40ul of LSBB for the following step	Naïve ligand (cycle1) or double-stranded ligand from previous cycle	FALSE
AATB	IVT	GST	2mM DTT, 0.1% Tween20 and 1% BSA in LSBB.	LSBB	Aspirate buffer, Dispense 40ul of LSBB with 2mM DTT, add 7 ul of IVT reaction, incubate on shaking fo 1h in RT	Three times using 150ul of LSBB, twice with 100ul of High salt LSBB and then 3 times with 150ul of LSBB. In the end the washer dispenses 40ul of LSBB for the following step	Naïve ligand (cycle1) or double-stranded ligand from previous cycle	FALSE
AATBA	IVT	GST	2mM DTT, 0.1% Tween20 and 1% BSA in LSBB.	LSBB	Aspirate buffer, Dispense 40ul of LSBB with 2mM DTT, add 7 ul of IVT reaction, incubate on shaking fo 1h in RT	Three times using 150ul of LSBB, twice with 100ul of High salt LSBB and then 3 times with 150ul of LSBB. In the end the washer dispenses 40ul of LSBB for the following step	Naïve ligand (cycle1) or double-stranded ligand from previous cycle	FALSE
YWC	IVT	GST	2mM DTT, 0.1% Tween20 and 1% BSA in LSBB.	LSBB	Aspirate buffer, Dispense 40ul of LSBB with 2mM DTT, add 7 ul of IVT reaction, incubate on shaking fo 1h in RT	Three times using 150ul of LSBB, twice with 100ul of High salt LSBB and then 3 times with 150ul of LSBB. In the end the washer dispenses 40ul of LSBB for the following step	Naïve ligand (cycle1) or double-stranded ligand from previous cycle	FALSE
YWD	Lysate	GFP-trap	1% BSA in Lysis buffer	Lysis buffer	Dispense 50ul of the lysate on beads, incubate 30 minutes on shaker	Three times using 150ul of Lysis buffer, twice with 100ul of High salt Lysis buffer and then 3 times with 150ul of LSBB. In the end the washer dispenses 40ul of LSBB for the following step	Naïve ligand (cycle1) or double-stranded ligand from previous cycle	FALSE
YWE	IVT	GST	DTT+Tween+BSA in LSBB	LSBB	Aspirate buffer, Dispense 40ul of LSBB with 2mM DTT, add 7 ul of IVT reaction, incubate on shaking fo 1h in RT	Three times using 150ul of LSBB, twice with 100ul of High salt LSBB and then 3 times with 150ul of LSBB. In the end the washer dispenses 40ul of LSBB for the following step	Naïve ligand (cycle1) or double-stranded ligand from previous cycle	FALSE
YWF	IVT	GST	2mM DTT, 0.1% Tween20 and 1% BSA in LSBB.	LSBB	Aspirate buffer, Dispense 40ul of LSBB with 2mM DTT, add 7 ul of IVT reaction, incubate on shaking fo 1h in RT	Three times using 150ul of LSBB, twice with 100ul of High salt LSBB and then 3 times with 150ul of LSBB. In the end the washer dispenses 40ul of LSBB for the following step	Naïve ligand (cycle1) or double-stranded ligand from previous cycle	FALSE
YWH	IVT	GST	2mM DTT, 0.1% Tween20 and 1% BSA in LSBB.	LSBB	Aspirate buffer, Dispense 40ul of LSBB with 2mM DTT, add 7 ul of IVT reaction, incubate on shaking fo 1h in RT	Three times using 150ul of LSBB, twice with 100ul of High salt LSBB and then 3 times with 150ul of LSBB. In the end the washer dispenses 40ul of LSBB for the following step	Naïve ligand (cycle1) or double-stranded ligand from previous cycle	FALSE
YWI	IVT	GST	2mM DTT, 0.1% Tween20 and 1% BSA in LSBB.	LSBB	Aspirate buffer, Dispense 40ul of LSBB with 2mM DTT, add 7 ul of IVT reaction, incubate on shaking fo 1h in RT	Three times using 150ul of LSBB, twice with 100ul of High salt LSBB and then 3 times with 150ul of LSBB. In the end the washer dispenses 40ul of LSBB for the following step	Naïve ligand (cycle1) or double-stranded ligand from previous cycle	FALSE
YWJ	IVT	GST	2mM DTT, 0.1% Tween20 and 1% BSA in LSBB.	LSBB	Aspirate buffer, Dispense 40ul of LSBB with 2mM DTT, add 7 ul of IVT reaction, incubate on shaking fo 1h in RT	Three times using 150ul of LSBB, twice with 100ul of High salt LSBB and then 3 times with 150ul of LSBB. In the end the washer dispenses 40ul of LSBB for the following step	Naïve ligand (cycle1) or double-stranded ligand from previous cycle	FALSE
YWK	Lysate	GFP-trap	1% BSA in Lysis buffer	Lysis buffer	Dispense 50ul of the lysate on beads, incubate 30 minutes on shaker	Three times using 150ul of Lysis buffer, twice with 100ul of High salt Lysis buffer and then 3 times with 150ul of LSBB. In the end the washer dispenses 40ul of LSBB for the following step	Naïve ligand (cycle1) or double-stranded ligand from previous cycle	FALSE
YWL	Lysate	GFP-trap	1% BSA in Lysis buffer	Lysis buffer	Dispense 50ul of the lysate on beads, incubate 30 minutes on shaker	Three times using 150ul of Lysis buffer, twice with 100ul of High salt Lysis buffer and then 3 times with 150ul of LSBB. In the end the washer dispenses 40ul of LSBB for the following step	Naïve ligand (cycle1) or double-stranded ligand from previous cycle	FALSE
YWM	eGFP_IVT	ProteinG bound ab290	0.1% Tween20 and 1% BSA in LSBB.	LSBB	Aspirate buffer, Dispense 40ul of LSBB, add 6 ul of eGFP- IVT reaction, place on shaker for 1h	Three times using 150ul of LSBB, twice with 100ul of High salt LSBB and then 3 times with 150ul of LSBB. In the end the washer dispenses 40ul of LSBB for the following step	Naïve ligand (cycle1) or double-stranded ligand from previous cycle	FALSE
YWN	Lysate	ProteinG bound ab290	1% BSA in Lysis buffer	Lysis buffer	Dispense 50ul of the lysate on beads, incubate 30 minutes on shaker	Three times using 150ul of Lysis buffer, twice with 100ul of High salt Lysis buffer and then 3 times with 150ul of LSBB. In the end the washer dispenses 40ul of LSBB for the following step	Naïve ligand (cycle1) or double-stranded ligand from previous cycle	FALSE
YWO	Lysate	ProteinG bound ab290	1% BSA in Lysis buffer	Lysis buffer	Dispense 50ul of the lysate on beads, incubate 30 minutes on shaker	Three times using 150ul of Lysis buffer, twice with 100ul of High salt Lysis buffer and then 3 times with 150ul of LSBB. In the end the washer dispenses 40ul of LSBB for the following step	Naïve ligand (cycle1) or double-stranded and mung bean nuclease treated ligand from the previous cycle	TRUE
YWP	eGFP_IVT	ProteinG bound ab290	0.1% Tween20 and 1% BSA in LSBB.	LSBB	Aspirate buffer, Dispense 40ul of LSBB, add 6 ul of eGFP- IVT reaction, place on shaker for 1h	Three times using 150ul of LSBB, twice with 100ul of High salt LSBB and then 3 times with 150ul of LSBB. In the end the washer dispenses 40ul of LSBB for the following step	Naïve ligand (cycle1) or double-stranded and mung bean nuclease treated ligand from the previous cycle	TRUE
YWQ	eGFP_IVT	ProteinG bound ab290	0.1% Tween20 and 1% BSA in LSBB.	LSBB	Aspirate buffer, Dispense 40ul of LSBB, add 6 ul of eGFP- IVT reaction, place on shaker for 1h	Three times using 150ul of LSBB, twice with 100ul of High salt LSBB and then 3 times with 150ul of LSBB. In the end the washer dispenses 40ul of LSBB for the following step	Naïve ligand (cycle1) or double-stranded and mung bean nuclease treated ligand from the previous cycle	TRUE
YWR	eGFP_IVT	ProteinG bound ab290	0.1% Tween20 and 1% BSA in LSBB.	LSBB	Aspirate buffer, Dispense 40ul of LSBB, add 6 ul of eGFP- IVT reaction, place on shaker for 1h	Three times using 150ul of LSBB, twice with 100ul of High salt LSBB and then 3 times with 150ul of LSBB. In the end the washer dispenses 40ul of LSBB for the following step	Naïve ligand (cycle1) or double-stranded and mung bean nuclease treated ligand from the previous cycle	TRUE
YWS	eGFP_IVT	ProteinG bound ab290	0.1% Tween20 and 1% BSA in LSBB.	LSBB	Aspirate buffer, Dispense 40ul of LSBB, add 6 ul of eGFP- IVT reaction, place on shaker for 1h	Three times using 150ul of LSBB, twice with 100ul of High salt LSBB and then 3 times with 150ul of LSBB. In the end the washer dispenses 40ul of LSBB for the following step	Naïve ligand (cycle1) or double-stranded and mung bean nuclease treated ligand from the previous cycle	TRUE
