## Supplementary Table S4 for "GHT-SELEX demonstrates unexpectedly high intrinsic sequence specificity and complex DNA binding of many human transcription factors"

### Sheet: Legend
Column
TF	HNGC symbol
Number of GHT-SELEX Experiments	Total number of GHT-SELEX experiments performed for the TF
Number of successful GHT-SELEX Experiments	Total number of successful GHT-SELEX experiments for the TF
Role in the study	Whether the TF was a control or one of the Codebook consortium targets
Number of plasmids with direct replicate experiments	Number of plasmids for the TF that were analyzed in two or more experiments
Plasmid 1 with direct replicates	Identity of the first plasmid for the TF with two or more experiments
Exp. count for Plasmid 1	Total number of experiments with plasmid 1
Successful Exp. count for Plasmid 1	Successful experiments with plasmid 1
Plasmid 2 with direct replicates	Identity of the second plasmid for the TF with two or more experiments
Exp. count for Plasmid 2	Total number of experiments with plasmid 1
Successful Exp. count for Plasmid 2	Successful experiments with plasmid 1

### Sheet: TableS4
TF	Number of GHT-SELEX Experiments	Number of successful GHT-SELEX Experiments	Role in the study	Number of plasmids with direct replicate experiments	Plasmid 1 with direct replicates	Exp. count for Plasmid 1	Successful Exp. count for Plasmid 1	Plasmid 2 with direct replicates	Exp. count for Plasmid 2	Successful Exp. count for Plasmid 2
CTCF	7	5	Control	2	CTCF_Lysate_JG-ZNF-1	4	4	CTCF_IVT_pTH15569	2	0
FLI1	5	5	Control	2	FLI1_Lysate_pTH15568	3	3	FLI1_IVT_pTH15534	2	2
SOX2	5	5	Control	2	SOX2_Lysate_pTH15549	3	3	SOX2_IVT_pTH15522	2	2
VDR	4	4	Control	2	VDR_IVT_pTH15533	2	2	VDR_Lysate_pTH15553	2	2
MAX	4	4	Control	1	MAX_Lysate_pTH15562	3	3
SOX15	5	3	Control	1	SOX15_Lysate_pTH15548	4	3
YY1	4	3	Control	1	YY1_Lysate_pTH15832	2	2
GCM1	3	3	Control	1	GCM1_Lysate_pTH15554	2	2
RARA	3	3	Control	1	RARA_Lysate_pTH15557	2	2
SRY	5	2	Control	2	SRY_IVT_pTH15519	2	2	SRY_Lysate_pTH15563	3	0
ZNF384	3	2	Control	1	ZNF384_Lysate_pTH15892	2	2
MYF6	3	2	Control	1	MYF6_Lysate_pTH15564	2	2
PAX7	3	2	Control	1	PAX7_Lysate_pTH15559	2	2
ZFP3	3	2	Control	1	ZFP3_Lysate_pTH15836	2	1
RXRA	2	2	Control	0
ZNF35	2	2	Control	0
NFKB1	2	2	Control	0
GABPA	2	2	Control	0
ELF3	2	2	Control	0
LEF1	2	2	Control	0
RORB	2	2	Control	0
MGA	2	2	Control	1	MGA_Lysate_pTH14549	2	2
ZNF436	2	2	Control	0
POU5F1	4	1	Control	1	POU5F1_IVT_pTH15524	2	0
GLI4	3	1	Control	1	GLI4_Lysate_pTH15820	2	1
ZNF322	3	1	Control	1	ZNF322_Lysate_pTH15815	2	1
ZNF16	2	1	Control	0
FOSL2	2	1	Control	0
ZIM3	2	1	Control	0
ZNF18	2	1	Control	1	ZNF18_Lysate_pTH15838	2	1
ZNF134	2	1	Control	0
NR1H4	2	1	Control	0
RFX5	2	1	Control	0
ZNF260	2	1	Control	0
SNAI1	2	1	Control	0
ZNF770	2	1	Control	0
ZNF264	2	1	Control	0
ZNF250	2	1	Control	0
ZSCAN4	1	1	Control	0
ZNF596	1	1	Control	0
ZNF121	3	0	Control	1	ZNF121_Lysate_pTH16034	2	0
LHX6	3	0	Control	1	LHX6_Lysate_pTH15552	2	0
ZNF22	2	0	Control	0
ZNF8	2	0	Control	0
ZNF582	2	0	Control	0
JUNB	2	0	Control	0
ZFP28	2	0	Control	0
ZNF454	2	0	Control	0
ZNF382	2	0	Control	0
ZNF189	2	0	Control	0
ZNF30	2	0	Control	0
ZNF280A	2	0	Control	0
ZNF490	2	0	Control	0
ZNF146	1	0	Control	0
HMGA1	1	0	Control	0
SOX5	1	0	Control	0
JUN	1	0	Control	0
NR4A2	1	0	Control	0
ZNF708	1	0	Control	0
ZNF140	1	0	Control	0
ZNF317	1	0	Control	0
SALL3	8	8	Codebook Sample	1	SALL3_Lysate_pTH13642	4	4
MYT1	6	6	Codebook Sample	1	MYT1_Lysate_pTH13632	2	2
ZNF395	6	5	Codebook Sample	1	ZNF395_Lysate_pTH13690	2	2
ZNF646	6	5	Codebook Sample	0
TIGD5	5	5	Codebook Sample	1	TIGD5_Lysate_pTH13798	2	2
PRDM13	5	5	Codebook Sample	1	PRDM13_Lysate_pTH13635	2	2
MYPOP	5	5	Codebook Sample	1	MYPOP_Lysate_pTH13839	2	2
CASZ1	6	4	Codebook Sample	1	CASZ1_Lysate_pTH13620	2	2
ZNF358	6	4	Codebook Sample	1	ZNF358_Lysate_pTH13684	2	2
JRK	6	4	Codebook Sample	1	JRK_Lysate_pTH13795	2	2
ZNF724	5	4	Codebook Sample	1	ZNF724_Lysate_pTH13752	2	2
ZNF362	5	4	Codebook Sample	1	ZNF362_Lysate_pTH13685	2	2
ZBTB47	5	4	Codebook Sample	1	ZBTB47_Lysate_pTH13649	2	2
PRDM5	5	4	Codebook Sample	1	PRDM5_Lysate_pTH13637	2	2
ZNF721	7	3	Codebook Sample	1	ZNF721_Lysate_pTH13751	2	0
ZNF292	6	3	Codebook Sample	1	ZNF292_Lysate_pTH13679	2	0
ZKSCAN4	6	3	Codebook Sample	1	ZKSCAN4_Lysate_pTH13657	2	1
ZNF729	6	3	Codebook Sample	0
TIGD4	6	3	Codebook Sample	1	TIGD4_Lysate_pTH13797	2	2
ZNF208	6	3	Codebook Sample	0
ZNF335	5	3	Codebook Sample	0
TPRX1	5	3	Codebook Sample	0
ZNF43	5	3	Codebook Sample	0
ZNF836	5	3	Codebook Sample	0
ZNF800	5	3	Codebook Sample	1	ZNF800_Lysate_pTH13766	2	1
CREB3L3	5	3	Codebook Sample	1	CREB3L3_Lysate_pTH13613	2	2
CXXC4	5	3	Codebook Sample	1	CXXC4_Lysate_pTH13802	2	2
ZNF672	4	3	Codebook Sample	1	ZNF672_Lysate_pTH13735	2	2
ZNF518B	4	3	Codebook Sample	1	ZNF518B_Lysate_pTH13707	2	2
LEUTX	4	3	Codebook Sample	1	LEUTX_Lysate_pTH13818	2	2
CAMTA1	4	3	Codebook Sample	1	CAMTA1_Lysate_pTH13800	2	2
ZNF131	4	3	Codebook Sample	0
SLC2A4RG	4	3	Codebook Sample	0
ZNF865	4	3	Codebook Sample	0
TET3	4	3	Codebook Sample	1	TET3_Lysate_pTH13805	2	2
ZNF48	4	3	Codebook Sample	1	ZNF48_Lysate_pTH13699	2	2
FLYWCH1	4	3	Codebook Sample	1	FLYWCH1_Lysate_pTH13807	2	2
ZBED4	3	3	Codebook Sample	1	ZBED4_Lysate_pTH13602	2	2
ZBED2	3	3	Codebook Sample	1	ZBED2_Lysate_pTH13600	2	2
ZFTA	3	3	Codebook Sample	1	ZFTA_Lysate_pTH13597	2	2
ZNF493	7	2	Codebook Sample	1	ZNF493_Lysate_pTH13700	2	0
ZNF780B	7	2	Codebook Sample	1	ZNF780B_Lysate_pTH13763	2	0
ZNF726	7	2	Codebook Sample	1	ZNF726_Lysate_pTH13753	2	0
ZNF841	7	2	Codebook Sample	1	ZNF841_Lysate_pTH13774	2	0
ZNF668	7	2	Codebook Sample	1	ZNF668_Lysate_pTH13734	2	0
ZNF107	7	2	Codebook Sample	1	ZNF107_Lysate_pTH13660	2	0
ZNF845	7	2	Codebook Sample	1	ZNF845_Lysate_pTH13776	2	0
ZNF683	6	2	Codebook Sample	1	ZNF683_Lysate_pTH13738	2	0
SP140L	6	2	Codebook Sample	1	SP140L_Lysate_pTH13900	2	0
ZNF536	6	2	Codebook Sample	1	ZNF536_Lysate_pTH13710	2	0
ZNF569	5	2	Codebook Sample	1	ZNF569_Lysate_pTH13713	2	0
ZNF568	5	2	Codebook Sample	1	ZNF568_Lysate_pTH13712	2	0
ZNF226	5	2	Codebook Sample	1	ZNF226_Lysate_pTH13669	2	0
ZNF648	5	2	Codebook Sample	0
ZNF471	5	2	Codebook Sample	1	ZNF471_Lysate_pTH13697	2	0
ZNF665	5	2	Codebook Sample	1	ZNF665_Lysate_pTH13733	2	0
ZNF470	5	2	Codebook Sample	1	ZNF470_Lysate_pTH13696	2	0
ZNF732	5	2	Codebook Sample	1	ZNF732_Lysate_pTH13756	2	0
ZNF510	5	2	Codebook Sample	1	ZNF510_Lysate_pTH13705	2	0
TIGD7	5	2	Codebook Sample	0
TIGD3	5	2	Codebook Sample	1	TIGD3_Lysate_pTH13796	2	2
TTF1	5	2	Codebook Sample	1	TTF1_Lysate_pTH13843	2	2
MKX	5	2	Codebook Sample	1	MKX_Lysate_pTH13819	2	2
ZNF551	5	2	Codebook Sample	1	ZNF551_Lysate_pTH13711	2	0
RLF	5	2	Codebook Sample	0
ZNF728	5	2	Codebook Sample	1	ZNF728_Lysate_pTH13754	2	0
NACC2	5	2	Codebook Sample	0
ZBTB8A	5	2	Codebook Sample	1	ZBTB8A_Lysate_pTH13651	2	2
ZNF606	5	2	Codebook Sample	1	ZNF606_Lysate_pTH13721	2	0
ZNF618	5	2	Codebook Sample	1	ZNF618_Lysate_pTH13724	2	2
ZNF500	5	2	Codebook Sample	1	ZNF500_Lysate_pTH13702	2	1
TERF1	5	2	Codebook Sample	1	TERF1_Lysate_pTH13842	2	2
ZGLP1	5	2	Codebook Sample	1	ZGLP1_Lysate_pTH13810	2	2
ZNF814	5	2	Codebook Sample	1	ZNF814_Lysate_pTH13769	2	0
ZBED5	4	2	Codebook Sample	1	ZBED5_Lysate_pTH13603	2	1
ZNF251	4	2	Codebook Sample	0
DMTF1	4	2	Codebook Sample	0
ZNF831	4	2	Codebook Sample	1	ZNF831_Lysate_pTH13772	2	0
MSANTD1	4	2	Codebook Sample	0
FIZ1	4	2	Codebook Sample	1	FIZ1_Lysate_pTH13627	2	2
ZNF699	4	2	Codebook Sample	0
ZNF347	4	2	Codebook Sample	0
ZNF233	4	2	Codebook Sample	0
ZNF853	3	2	Codebook Sample	0
USF3	3	2	Codebook Sample	0
ZNF407	3	2	Codebook Sample	0
ZBTB40	3	2	Codebook Sample	0
ZSCAN25	3	2	Codebook Sample	0
MSANTD4	3	2	Codebook Sample	0
ZSCAN2	3	2	Codebook Sample	1	ZSCAN2_Lysate_pTH13786	2	2
ZNF813	3	2	Codebook Sample	0
CGGBP1	2	2	Codebook Sample	0
ZNF367	2	2	Codebook Sample	0
ZNF700	7	1	Codebook Sample	1	ZNF700_Lysate_pTH13745	2	0
ZNF850	6	1	Codebook Sample	1	ZNF850_Lysate_pTH13777	2	0
ZFP91	6	1	Codebook Sample	1	ZFP91_Lysate_pTH13654	2	0
GATAD2A	6	1	Codebook Sample	2	GATAD2A_eGFP_IVT_UT380-072	2	1	GATAD2A_Lysate_pTH13808	2	0
ZNF532	6	1	Codebook Sample	1	ZNF532_Lysate_pTH13709	2	0
ZNF142	6	1	Codebook Sample	1	ZNF142_Lysate_pTH13663	2	0
ZNF215	6	1	Codebook Sample	1	ZNF215_Lysate_pTH13668	2	0
ZNF827	6	1	Codebook Sample	1	ZNF827_Lysate_pTH13770	2	0
ZNF229	5	1	Codebook Sample	1	ZNF229_Lysate_pTH13670	2	0
ZNF587B	5	1	Codebook Sample	1	ZNF587B_Lysate_pTH13718	2	0
FBXL19	5	1	Codebook Sample	1	FBXL19_eGFP_IVT_UT380-068	2	0
ZNF160	5	1	Codebook Sample	1	ZNF160_Lysate_pTH13664	2	0
ZBTB8B	5	1	Codebook Sample	1	ZBTB8B_Lysate_pTH13652	2	0
ZBTB5	5	1	Codebook Sample	1	ZBTB5_Lysate_pTH13650	2	0
ZNF575	5	1	Codebook Sample	1	ZNF575_Lysate_pTH13715	2	0
SP100	5	1	Codebook Sample	1	SP100_Lysate_pTH13897	2	0
SP140	5	1	Codebook Sample	1	SP140_Lysate_pTH13899	2	0
ZFAT	5	1	Codebook Sample	0
TSHZ2	5	1	Codebook Sample	0
ZNF773	5	1	Codebook Sample	1	ZNF773_Lysate_pTH13761	2	0
ZBTB41	4	1	Codebook Sample	0
ZNF497	4	1	Codebook Sample	1	ZNF497_Lysate_pTH13701	2	0
ZNF286B	4	1	Codebook Sample	0
ZNF678	4	1	Codebook Sample	1	ZNF678_Lysate_pTH13737	2	0
PRDM10	4	1	Codebook Sample	1	PRDM10_Lysate_pTH13634	2	0
ZNF772	4	1	Codebook Sample	1	ZNF772_Lysate_pTH13760	2	0
BATF2	4	1	Codebook Sample	0
ZNF623	4	1	Codebook Sample	1	ZNF623_Lysate_pTH13725	2	0
ZNF775	4	1	Codebook Sample	1	ZNF775_Lysate_pTH13762	2	0
ZNF83	4	1	Codebook Sample	1	ZNF83_Lysate_pTH13771	2	0
ZNF676	4	1	Codebook Sample	1	ZNF676_Lysate_pTH13736	2	0
DNTTIP1	4	1	Codebook Sample	0
ZNF57	4	1	Codebook Sample	1	ZNF57_Lysate_pTH13714	2	0
ZNF275	3	1	Codebook Sample	0
KDM2A	3	1	Codebook Sample	0
CAMTA2	3	1	Codebook Sample	0
ZNF689	3	1	Codebook Sample	0
ZNF696	3	1	Codebook Sample	0
ZNF20	3	1	Codebook Sample	0
ZNF66	3	1	Codebook Sample	0
ZNF234	3	1	Codebook Sample	0
ZNF746	3	1	Codebook Sample	0
ZNF70	3	1	Codebook Sample	0
ZBTB24	2	1	Codebook Sample	0
ZBED9	2	1	Codebook Sample	0
FAM200B	2	1	Codebook Sample	0
ZNF717	7	0	Codebook Sample	1	ZNF717_Lysate_pTH13750	2	0
ZNF526	7	0	Codebook Sample	1	ZNF526_Lysate_pTH13708	2	0
SETBP1	7	0	Codebook Sample	0
ZNF507	7	0	Codebook Sample	1	ZNF507_Lysate_pTH13704	2	0
ZBTB46	6	0	Codebook Sample	1	ZBTB46_Lysate_pTH13648	2	0
THAP4	6	0	Codebook Sample	1	THAP4_Lysate_pTH13905	2	0
PRMT3	6	0	Codebook Sample	1	PRMT3_Lysate_pTH13639	2	0
ADNP2	6	0	Codebook Sample	1	ADNP2_Lysate_pTH13817	2	0
CSRNP2	6	0	Codebook Sample	1	CSRNP2_Lysate_pTH13858	2	0
ZHX2	6	0	Codebook Sample	0
DACH2	6	0	Codebook Sample	1	DACH2_Lysate_pTH13861	2	0
ZNF703	6	0	Codebook Sample	1	ZNF703_Lysate_pTH13746	2	0
TRAFD1	6	0	Codebook Sample	1	TRAFD1_Lysate_pTH13644	2	0
ZNF578	6	0	Codebook Sample	1	ZNF578_Lysate_pTH13716	2	0
ZHX3	6	0	Codebook Sample	0
ZNF592	6	0	Codebook Sample	1	ZNF592_Lysate_pTH13719	2	0
GATAD2B	5	0	Codebook Sample	0
ZFPM1	5	0	Codebook Sample	0
ZNF280B	5	0	Codebook Sample	0
DACH1	5	0	Codebook Sample	1	DACH1_Lysate_pTH13860	2	0
PRDM2	5	0	Codebook Sample	0
MBD4	5	0	Codebook Sample	0
ZNF446	5	0	Codebook Sample	1	ZNF446_Lysate_pTH13694	2	0
GTF2IRD2	5	0	Codebook Sample	1	GTF2IRD2_Lysate_pTH13812	2	0
ATMIN	5	0	Codebook Sample	1	ATMIN_Lysate_pTH13619	2	0
L3MBTL4	5	0	Codebook Sample	1	L3MBTL4_Lysate_pTH13631	2	0
THAP11	5	0	Codebook Sample	1	THAP11_Lysate_pTH13903	2	0
ADNP	5	0	Codebook Sample	0
GLYR1	5	0	Codebook Sample	0
ZNF474	5	0	Codebook Sample	1	ZNF474_Lysate_pTH13698	2	0
MYSM1	5	0	Codebook Sample	1	MYSM1_Lysate_pTH13840	2	0
KIN	5	0	Codebook Sample	1	KIN_Lysate_pTH13630	2	0
AKNA	5	0	Codebook Sample	0
AC092835	5	0	Codebook Sample	0
SP110	5	0	Codebook Sample	1	SP110_Lysate_pTH13898	2	0
ZGPAT	5	0	Codebook Sample	0
ZNF598	5	0	Codebook Sample	1	ZNF598_Lysate_pTH13720	2	0
THAP7	5	0	Codebook Sample	1	THAP7_Lysate_pTH13908	2	0
THAP10	5	0	Codebook Sample	1	THAP10_Lysate_pTH13902	2	0
CHAMP1	5	0	Codebook Sample	1	CHAMP1_Lysate_pTH13622	2	0
SCMH1	5	0	Codebook Sample	1	SCMH1_Lysate_pTH13884	2	0
MYRFL	5	0	Codebook Sample	1	MYRFL_Lysate_pTH13844	2	0
ZNF750	5	0	Codebook Sample	1	ZNF750_Lysate_pTH13758	2	0
ZNF844	5	0	Codebook Sample	1	ZNF844_Lysate_pTH13775	2	0
TERB1	5	0	Codebook Sample	1	TERB1_Lysate_pTH13841	2	0
GRHL3	5	0	Codebook Sample	1	GRHL3_Lysate_pTH13811	2	0
ZNF781	5	0	Codebook Sample	1	ZNF781_Lysate_pTH13764	2	0
CSRNP3	5	0	Codebook Sample	1	CSRNP3_Lysate_pTH13859	2	0
THAP5	5	0	Codebook Sample	1	THAP5_Lysate_pTH13906	2	0
HSFX1	5	0	Codebook Sample	1	HSFX1_Lysate_pTH13825	2	0
ZNF630	5	0	Codebook Sample	1	ZNF630_Lysate_pTH13726	2	0
ZNF687	5	0	Codebook Sample	0
POGK	5	0	Codebook Sample	1	POGK_Lysate_pTH13611	2	0
PEG3	5	0	Codebook Sample	0
KAT7	5	0	Codebook Sample	1	KAT7_Lysate_pTH13629	2	0
ZMAT1	5	0	Codebook Sample	1	ZMAT1_Lysate_pTH13658	2	0
CSRNP1	5	0	Codebook Sample	0
FAM170A	5	0	Codebook Sample	1	FAM170A_Lysate_pTH13626	2	0
ZNF503	5	0	Codebook Sample	1	ZNF503_Lysate_pTH13703	2	0
ZNF428	4	0	Codebook Sample	0
RFX8	4	0	Codebook Sample	0
SCML4	4	0	Codebook Sample	0
ZNF280D	4	0	Codebook Sample	0
ANKZF1	4	0	Codebook Sample	0
ZNF609	4	0	Codebook Sample	1	ZNF609_Lysate_pTH13723	2	0
ZNF516	4	0	Codebook Sample	1	ZNF516_Lysate_pTH13706	2	0
ZNF705EP	4	0	Codebook Sample	1	ZNF705EP_Lysate_pTH13747	2	0
CENPA	4	0	Codebook Sample	1	CENPA_Lysate_pTH13851	2	0
ZNF608	4	0	Codebook Sample	1	ZNF608_Lysate_pTH13722	2	0
TBPL1	4	0	Codebook Sample	1	TBPL1_Lysate_pTH13901	2	0
PA2G4	4	0	Codebook Sample	1	PA2G4_Lysate_pTH13871	2	0
HMG20A	4	0	Codebook Sample	0
DRAP1	4	0	Codebook Sample	1	DRAP1_Lysate_pTH13863	2	0
ZNF788P	4	0	Codebook Sample	1	ZNF788P_Lysate_pTH13765	2	0
GPBP1	4	0	Codebook Sample	0
THAP6	4	0	Codebook Sample	1	THAP6_Lysate_pTH13907	2	0
AKAP8L	4	0	Codebook Sample	0
SNAPC2	4	0	Codebook Sample	1	SPC2_Lysate_pTH13888	2	0
POU5F2	4	0	Codebook Sample	1	POU5F2_Lysate_pTH13824	2	0
GTF2IRD2B	4	0	Codebook Sample	0
PREB	4	0	Codebook Sample	0
RBCK1	4	0	Codebook Sample	1	RBCK1_Lysate_pTH13880	2	0
ZNF207	4	0	Codebook Sample	1	ZNF207_Lysate_pTH13666	2	0
ZNF763	4	0	Codebook Sample	1	ZNF763_Lysate_pTH13759	2	0
RBSN	4	0	Codebook Sample	0
CENPS	4	0	Codebook Sample	1	CENPS_Lysate_pTH13852	2	0
JAZF1	4	0	Codebook Sample	1	JAZF1_Lysate_pTH13628	2	0
NKRF	4	0	Codebook Sample	0
ZNF709	4	0	Codebook Sample	1	ZNF709_Lysate_pTH13749	2	0
ZC3H8	4	0	Codebook Sample	0
ZNF688	4	0	Codebook Sample	0
ZNF14	4	0	Codebook Sample	1	ZNF14_Lysate_pTH13662	2	0
NFX1	4	0	Codebook Sample	1	NFX1_Lysate_pTH13845	2	0
MBD1	4	0	Codebook Sample	0
PRDM8	4	0	Codebook Sample	0
RAG1	4	0	Codebook Sample	1	RAG1_Lysate_pTH13879	2	0
THAP2	4	0	Codebook Sample	1	THAP2_Lysate_pTH13904	2	0
SETDB2	4	0	Codebook Sample	0
DR1	4	0	Codebook Sample	1	DR1_Lysate_pTH13862	2	0
ZNF804A	4	0	Codebook Sample	1	ZNF804A_Lysate_pTH13767	2	0
ZNF385B	4	0	Codebook Sample	1	ZNF385B_Lysate_pTH13688	2	0
DMRTB1	4	0	Codebook Sample	0
HSFX2	4	0	Codebook Sample	0
BHLHA9	4	0	Codebook Sample	1	BHLHA9_Lysate_pTH13605	2	0
MTERF2	4	0	Codebook Sample	1	MTERF2_Lysate_pTH13834	2	0
AKAP8	4	0	Codebook Sample	0
PHF21A	4	0	Codebook Sample	0
ZNF639	4	0	Codebook Sample	0
ZNF230	4	0	Codebook Sample	0
ZNF385C	4	0	Codebook Sample	1	ZNF385C_Lysate_pTH13689	2	0
DZIP1	4	0	Codebook Sample	0
SOHLH1	4	0	Codebook Sample	0
CPXCR1	4	0	Codebook Sample	0
PCGF2	4	0	Codebook Sample	1	PCGF2_Lysate_pTH13872	2	0
BRF2	4	0	Codebook Sample	1	BRF2_Lysate_pTH13849	2	0
ZUP1	4	0	Codebook Sample	1	ZUP1_Lysate_pTH13788	2	0
SAFB2	4	0	Codebook Sample	0
ZFPM2	4	0	Codebook Sample	1	ZFPM2_Lysate_pTH13656	2	0
SGSM2	3	0	Codebook Sample	1	SGSM2_Lysate_pTH13599	2	0
ZNF365	3	0	Codebook Sample	0
ZSCAN18	3	0	Codebook Sample	0
ZBED3	3	0	Codebook Sample	1	ZBED3_Lysate_pTH13601	2	0
SKIL	3	0	Codebook Sample	1	SKIL_Lysate_pTH13886	2	0
PIN1	3	0	Codebook Sample	0
NME2	3	0	Codebook Sample	0
CBX2	3	0	Codebook Sample	1	CBX2_Lysate_pTH14543	2	0
AEBP1	3	0	Codebook Sample	0
THYN1	3	0	Codebook Sample	0
MBD6	3	0	Codebook Sample	0
MTERF4	3	0	Codebook Sample	0
MBD3	3	0	Codebook Sample	0
GPBP1L1	3	0	Codebook Sample	0
KCNIP3	3	0	Codebook Sample	0
AHCTF1	3	0	Codebook Sample	0
NANOGNB	3	0	Codebook Sample	0
NFXL1	3	0	Codebook Sample	0
CENPT	3	0	Codebook Sample	0
THAP9	3	0	Codebook Sample	0
NCOA2	3	0	Codebook Sample	0
HMGN3	3	0	Codebook Sample	0
ZNF91	3	0	Codebook Sample	0
SAFB	3	0	Codebook Sample	0
TET2	3	0	Codebook Sample	0
ZNF644	3	0	Codebook Sample	0
SNAPC5	3	0	Codebook Sample	0
ZNF654	3	0	Codebook Sample	0
KDM5B	3	0	Codebook Sample	0
PLSCR1	3	0	Codebook Sample	0
ZNF385A	3	0	Codebook Sample	1	ZNF385A_Lysate_pTH13687	2	0
AC008770	3	0	Codebook Sample	0
MTERF3	3	0	Codebook Sample	0
PHF19	3	0	Codebook Sample	0
NCOA3	3	0	Codebook Sample	0
NCOA1	3	0	Codebook Sample	0
PCGF6	3	0	Codebook Sample	0
ARID2	3	0	Codebook Sample	0
TMF1	3	0	Codebook Sample	0
SMYD3	3	0	Codebook Sample	0
ZNF326	3	0	Codebook Sample	0
MBNL2	3	0	Codebook Sample	0
CENPX	3	0	Codebook Sample	0
THAP8	3	0	Codebook Sample	0
ZNF706	3	0	Codebook Sample	0
CCDC17	3	0	Codebook Sample	0
GLMP	3	0	Codebook Sample	0
ARHGAP35	3	0	Codebook Sample	0
CHCHD3	3	0	Codebook Sample	0
ZNF318	3	0	Codebook Sample	0
ZXDA	3	0	Codebook Sample	1	ZXDA_Lysate_pTH13789	2	0
CC2D1A	2	0	Codebook Sample	0
DOT1L	2	0	Codebook Sample	1	DOT1L_Lysate_pTH14541	2	0
PRR12	2	0	Codebook Sample	1	PRR12_Lysate_pTH14542	2	0
ZMAT4	2	0	Codebook Sample	0
AHDC1	2	0	Codebook Sample	1	AHDC1_Lysate_pTH14544	2	0
ZXDB	2	0	Codebook Sample	0
ZNF469	2	0	Codebook Sample	0
EEA1	2	0	Codebook Sample	0
SON	2	0	Codebook Sample	1	SON_Lysate_pTH13890	2	0
ZNF878	2	0	Codebook Sample	0
ZSCAN12	2	0	Codebook Sample	0
ZXDC	2	0	Codebook Sample	0
SKI	1	0	Codebook Sample	0
PURG	1	0	Codebook Sample	0
ZNF888	1	0	Codebook Sample	0
BAZ2B	1	0	Codebook Sample	0
ZNF92	1	0	Codebook Sample	0
TSC22D1	1	0	Codebook Sample	0
ZNF579	1	0	Codebook Sample	0
BAZ2A	1	0	Codebook Sample	0
REXO4	1	0	Codebook Sample	0
PURB	1	0	Codebook Sample	0
TCF20	1	0	Codebook Sample	0
