## Supplementary Table S5 for "GHT-SELEX demonstrates unexpectedly high intrinsic sequence specificity and complex DNA binding of many human transcription factors"

### Sheet: Legend
Column
Page	Page in the supplementary document
TF	HNGC identifier of the TF
Exp1Id	Unique identifier of the experiment 1
Exp2Id	Unique identifier of the experiment 2
Exp name 1	Human readable name the experiment 1
Exp name 2	Human readable name the experiment 2
Protein production method	Method used to produce the proteins in both of the two experiments
Pearson correlation	Pearson correlation of Coefficient Br. plotted for non-overlapping 200bp genomic bins

### Sheet: Table_S5
Page	TF	Exp1Id	Exp2Id	Exp name 1	Exp name 2	Protein production method	Pearson correlation
1	C11orf95	GHT00241	GHT00242	YWK_B_AffSeq_F2_C11orf95	YWK_D_AffSeq_F2_C11orf95	Lysate	0.686821
2	CAMTA1	GHT00204	GHT00205	YWK_B_AffSeq_G3_CAMTA1	YWK_D_AffSeq_G3_CAMTA1	Lysate	0.689452
3	CASZ1	GHT00112	GHT00115	YWK_B_AffSeq_B3_CASZ1	YWK_D_AffSeq_B3_CASZ1	Lysate	0.601489
4	CREB3L3	GHT00257	GHT00258	YWN_B_AffSeq_F2_CREB3L3	YWO_B_AffSeq_F2_CREB3L3	Lysate	0.760545
5	CTCF	GHT00042	GHT00044	YWK_D_AffSeq_G9_CTCF	YWL_B_AffSeq_H8_CTCF	Lysate	0.707412
6	CTCF	GHT00042	GHT00043	YWK_D_AffSeq_G9_CTCF	YWN_B_AffSeq_A5_CTCF	Lysate	0.710322
7	CTCF	GHT00042	GHT00041	YWK_D_AffSeq_G9_CTCF	YWO_B_AffSeq_A5_CTCF	Lysate	0.711217
8	CTCF	GHT00044	GHT00043	YWL_B_AffSeq_H8_CTCF	YWN_B_AffSeq_A5_CTCF	Lysate	0.759264
9	CTCF	GHT00044	GHT00041	YWL_B_AffSeq_H8_CTCF	YWO_B_AffSeq_A5_CTCF	Lysate	0.757125
10	CTCF	GHT00043	GHT00041	YWN_B_AffSeq_A5_CTCF	YWO_B_AffSeq_A5_CTCF	Lysate	0.90927
11	CXXC4	GHT00353	GHT00354	YWK_B_AffSeq_F3_CXXC4	YWK_D_AffSeq_F3_CXXC4	Lysate	0.810293
12	FLI1	GHT01486	GHT00088	YWC_C_AffSeq_A09_FLI1	YWF_B_AffSeq_B12_FLI1	IVT	0.517221
13	FLI1	GHT00086	GHT00085	YWL_B_AffSeq_F8_FLI1	YWN_B_AffSeq_F10_FLI1	Lysate	0.77488
14	FLI1	GHT00086	GHT00087	YWL_B_AffSeq_F8_FLI1	YWO_B_AffSeq_F10_FLI1	Lysate	0.774508
15	FLI1	GHT00085	GHT00087	YWN_B_AffSeq_F10_FLI1	YWO_B_AffSeq_F10_FLI1	Lysate	0.889167
16	FLYWCH1	GHT00471	GHT00511	YWK_B_AffSeq_D6_FLYWCH1	YWK_D_AffSeq_D6_FLYWCH1	Lysate	0.608428
17	GCM1	GHT00207	GHT00849	YWK_B_AffSeq_G12_GCM1	YWK_D_AffSeq_G12_GCM1	Lysate	0.727247
18	JRK	GHT00215	GHT00216	YWK_B_AffSeq_H3_JRK	YWK_D_AffSeq_H3_JRK	Lysate	0.727996
19	JRK.FL	GHT00217	GHT00218	YWQ_B_AffSeq_F6_JRK.FL	YWQ_B_AffSeq_G1_JRK.DBD	eGFP_IVT	0.805727
20	LEUTX	GHT00131	GHT00130	YWK_B_AffSeq_B7_LEUTX	YWK_D_AffSeq_B7_LEUTX	Lysate	0.710826
21	MAX	GHT00109	GHT00110	YWL_B_AffSeq_B8_MAX	YWN_B_AffSeq_H5_MAX	Lysate	0.684163
22	MAX	GHT00109	GHT00108	YWL_B_AffSeq_B8_MAX	YWO_B_AffSeq_H5_MAX	Lysate	0.657094
23	MAX	GHT00110	GHT00108	YWN_B_AffSeq_H5_MAX	YWO_B_AffSeq_H5_MAX	Lysate	0.772722
24	MGA.FL	GHT00276	GHT00275	YWN_B_AffSeq_H3_MGA.FL	YWO_B_AffSeq_H3_MGA.FL	Lysate	0.850499
25	MKX	GHT00208	GHT00209	YWK_B_AffSeq_C7_MKX	YWK_D_AffSeq_C7_MKX	Lysate	0.672756
26	MYF6	GHT00068	GHT00069	YWK_B_AffSeq_B12_MYF6	YWK_D_AffSeq_B12_MYF6	Lysate	0.746967
27	MYPOP	GHT01487	GHT00229	YWC_C_AffSeq_E06_MYPOP	YWF_B_AffSeq_G07_MYPOP	IVT	0.456574
28	MYPOP.FL	GHT00228	GHT00227	YWN_B_AffSeq_C7_MYPOP.FL	YWO_B_AffSeq_C7_MYPOP.FL	Lysate	0.833361
29	MYT1	GHT00011	GHT00010	YWK_B_AffSeq_H8_MYT1	YWK_D_AffSeq_H8_MYT1	Lysate	0.648761
30	PAX7	GHT00160	GHT00161	YWK_B_AffSeq_A10_PAX7	YWK_D_AffSeq_A10_PAX7	Lysate	0.781363
31	PRDM13	GHT00167	GHT00169	YWK_B_AffSeq_F1_PRDM13	YWK_D_AffSeq_F1_PRDM13	Lysate	0.75381
32	PRDM13.DBD	GHT00168	GHT00170	YWP_B_AffSeq_C12_PRDM13.DBD	YWQ_B_AffSeq_G8_PRDM13.FL	eGFP_IVT	0.566649
33	PRDM5	GHT00151	GHT00152	YWK_B_AffSeq_B1_PRDM5	YWK_D_AffSeq_B1_PRDM5	Lysate	0.72595
34	PRDM5.DBD	GHT00150	GHT00153	YWQ_B_AffSeq_B12_PRDM5.DBD	YWQ_B_AffSeq_F7_PRDM5.FL	eGFP_IVT	0.867301
35	RARA	GHT00220	GHT00221	YWK_B_AffSeq_H9_RARA	YWK_D_AffSeq_H9_RARA	Lysate	0.835227
36	SALL3	GHT00070	GHT00077	YWK_B_AffSeq_H6_SALL3	YWK_D_AffSeq_A1_SALL3	Lysate	0.644356
37	SALL3	GHT00070	GHT00071	YWK_B_AffSeq_H6_SALL3	YWK_D_AffSeq_H6_SALL3	Lysate	0.800797
38	SALL3	GHT00077	GHT00071	YWK_D_AffSeq_A1_SALL3	YWK_D_AffSeq_H6_SALL3	Lysate	0.777847
39	SOX15	GHT00184	GHT00183	YWK_B_AffSeq_D9_SOX15	YWK_D_AffSeq_D9_SOX15	Lysate	0.613106
40	SOX15	GHT00184	GHT00182	YWK_B_AffSeq_D9_SOX15	YWO_B_AffSeq_A3_SOX15	Lysate	0.409643
41	SOX15	GHT00183	GHT00182	YWK_D_AffSeq_D9_SOX15	YWO_B_AffSeq_A3_SOX15	Lysate	0.375019
42	SOX2	GHT00188	GHT00419	YWE_B_AffSeq_F11_SOX2	YWH_B_AffSeq_F11_SOX2	IVT	0.532855
43	SOX2	GHT00186	GHT00187	YWL_B_AffSeq_G5_SOX2	YWN_B_AffSeq_C2_SOX2	Lysate	0.641081
44	SOX2	GHT00186	GHT00185	YWL_B_AffSeq_G5_SOX2	YWO_B_AffSeq_C2_SOX2	Lysate	0.644195
45	SOX2	GHT00187	GHT00185	YWN_B_AffSeq_C2_SOX2	YWO_B_AffSeq_C2_SOX2	Lysate	0.732636
46	SP140L.DBD	GHT00212	GHT00713	YWP_B_AffSeq_F6_SP140L.DBD	YWP_B_AffSeq_H5_SP140L.FL	eGFP_IVT	0.677775
47	SRY	GHT00648	GHT00266	YWF_B_AffSeq_D11_SRY	YWI_B_AffSeq_D11_SRY	IVT	0.396448
48	TERF1.FL	GHT01194	GHT00332	YWN_B_AffSeq_C3_TERF1.FL	YWO_B_AffSeq_C3_TERF1.FL	Lysate	0.757182
49	TET3	GHT00490	GHT00509	YWN_B_AffSeq_H2_TET3	YWO_B_AffSeq_H2_TET3	Lysate	0.770559
50	TIGD3.FL	GHT00172	GHT00173	YWN_B_AffSeq_E11_TIGD3.FL	YWO_B_AffSeq_E11_TIGD3.FL	Lysate	0.855741
51	TIGD4	GHT00273	GHT00272	YWN_B_AffSeq_E10_TIGD4	YWO_B_AffSeq_E10_TIGD4	Lysate	0.756388
52	TIGD5.DBD	GHT00064	GHT00744	YWM_B_AffSeq_F11_TIGD5.DBD	YWQ_B_AffSeq_D10_TIGD5.FL	eGFP_IVT	0.307512
53	TIGD5.FL	GHT00065	GHT00066	YWN_B_AffSeq_F11_TIGD5.FL	YWO_B_AffSeq_F11_TIGD5.FL	Lysate	0.783838
54	TIGD7.FL	GHT00136	GHT00135	YWP_B_AffSeq_G8_TIGD7.FL	YWQ_B_AffSeq_G7_TIGD7.DBD	eGFP_IVT	0.573459
55	TPRX1.DBD	GHT00049	GHT00048	YWM_B_AffSeq_G11_TPRX1.DBD	YWP_B_AffSeq_B4_TPRX1.FL	eGFP_IVT	0.631372
56	MYRFL	GHT00195	GHT00194	YWN_B_AffSeq_D5_TTF1	YWO_B_AffSeq_D5_TTF1	Lysate	0.805006
57	VDR	GHT00103	GHT00106	YWE_B_AffSeq_B12_VDR	YWH_B_AffSeq_B12_VDR	IVT	0.514685
58	VDR	GHT00104	GHT00105	YWK_B_AffSeq_F9_VDR	YWK_D_AffSeq_F9_VDR	Lysate	0.807812
59	YY1	GHT00200	GHT00202	YWK_B_AffSeq_E12_YY1	YWK_D_AffSeq_E12_YY1	Lysate	0.850432
60	YY1	GHT00200	GHT00201	YWK_B_AffSeq_E12_YY1	YWL_B_AffSeq_E8_YY1	Lysate	0.666091
61	YY1	GHT00202	GHT00201	YWK_D_AffSeq_E12_YY1	YWL_B_AffSeq_E8_YY1	Lysate	0.619546
62	ZBED2.FL	GHT00197	GHT00198	YWN_B_AffSeq_G11_ZBED2.FL	YWO_B_AffSeq_G11_ZBED2.FL	Lysate	0.844118
63	ZBED4	GHT00163	GHT00164	YWK_B_AffSeq_D3_ZBED4	YWK_D_AffSeq_D3_ZBED4	Lysate	0.735681
64	ZBTB47.FL	GHT00122	GHT00120	YWN_B_AffSeq_A12_ZBTB47.FL	YWO_B_AffSeq_A12_ZBTB47.FL	Lysate	0.878069
65	ZBTB47.FL	GHT00121	GHT00119	YWP_B_AffSeq_F7_ZBTB47.FL	YWQ_B_AffSeq_E6_ZBTB47.DBD	eGFP_IVT	0.672496
66	ZBTB8A.FL	GHT00935	GHT00282	YWN_B_AffSeq_H11_ZBTB8A.FL	YWO_B_AffSeq_H11_ZBTB8A.FL	Lysate	0.72713
67	ZGLP1	GHT00360	GHT00485	YWK_B_AffSeq_G6_ZGLP1	YWK_D_AffSeq_G6_ZGLP1	Lysate	0.675713
68	ZKSCAN4.DBD	GHT00174	GHT00176	YWQ_B_AffSeq_B2_ZKSCAN4.DBD	YWQ_B_AffSeq_F1_ZKSCAN4.FL	eGFP_IVT	0.862561
69	ZNF131.DBD	GHT00292	GHT00293	YWP_B_AffSeq_H9_ZNF131.DBD	YWQ_B_AffSeq_E4_ZNF131.FL	eGFP_IVT	0.507394
70	ZNF226.FL	GHT00079	GHT00078	YWR_B_AffSeq_A2_ZNF226.FL	YWR_B_AffSeq_H1_ZNF226.DBD	eGFP_IVT	0.884097
71	ZNF233.DBD	GHT00355	GHT00356	YWR_B_AffSeq_E2_ZNF233.DBD	YWR_B_AffSeq_F2_ZNF233.FL	eGFP_IVT	0.8621
72	ZNF251.FL	GHT00034	GHT00033	YWR_B_AffSeq_A3_ZNF251.FL	YWR_B_AffSeq_H2_ZNF251.DBD	eGFP_IVT	0.903064
73	ZNF347.DBD	GHT00343	GHT00344	YWR_B_AffSeq_G4_ZNF347.DBD	YWR_B_AffSeq_H4_ZNF347.FL	eGFP_IVT	0.908654
74	ZNF358	GHT00125	GHT00549	YWK_B_AffSeq_D5_ZNF358	YWK_D_AffSeq_D5_ZNF358	Lysate	0.541278
75	ZNF358.DBD	GHT00123	GHT00124	YWR_B_AffSeq_A5_ZNF358.DBD	YWR_B_AffSeq_B5_ZNF358.FL	eGFP_IVT	0.934085
76	ZNF362	GHT01491	GHT01493	YWK_B_AffSeq_E5_ZNF362	YWK_D_AffSeq_E5_ZNF362	Lysate	0.544236
77	ZNF384	GHT00002	GHT00001	AATA_AffSeq_D7_ZNF384	YWD_B_AffSeq_F11_ZNF384	Lysate	0.40833
78	ZNF395	GHT00143	GHT00145	YWK_B_AffSeq_A6_ZNF395	YWK_D_AffSeq_A6_ZNF395	Lysate	0.725658
79	ZNF395.DBD	GHT00141	GHT00144	YWM_B_AffSeq_E12_ZNF395.DBD	YWR_B_AffSeq_H5_ZNF395.FL	eGFP_IVT	0.217869
80	ZNF470.FL	GHT00127	GHT00126	YWR_B_AffSeq_A7_ZNF470.FL	YWR_B_AffSeq_H6_ZNF470.DBD	eGFP_IVT	0.84425
81	ZNF471.DBD	GHT00082	GHT00083	YWR_B_AffSeq_B7_ZNF471.DBD	YWR_B_AffSeq_C7_ZNF471.FL	eGFP_IVT	0.878699
82	ZNF48	GHT00498	GHT00370	YWK_B_AffSeq_G7_ZNF48	YWK_D_AffSeq_G7_ZNF48	Lysate	0.752312
83	ZNF510.FL	GHT00453	GHT00134	YWR_B_AffSeq_A9_ZNF510.FL	YWR_B_AffSeq_H8_ZNF510.DBD	eGFP_IVT	0.887715
84	ZNF518B	GHT00039	GHT00038	YWN_B_AffSeq_H1_ZNF518B	YWO_B_AffSeq_H1_ZNF518B	Lysate	0.776119
85	ZNF551.DBD	GHT00225	GHT00226	YWR_B_AffSeq_C10_ZNF551.DBD	YWR_B_AffSeq_D10_ZNF551.FL	eGFP_IVT	0.865875
86	ZNF568.DBD	GHT00045	GHT00046	YWR_B_AffSeq_E10_ZNF568.DBD	YWR_B_AffSeq_F10_ZNF568.FL	eGFP_IVT	0.907363
87	ZNF569.DBD	GHT00026	GHT00027	YWR_B_AffSeq_G10_ZNF569.DBD	YWR_B_AffSeq_H10_ZNF569.FL	eGFP_IVT	0.868201
88	ZNF606.DBD	GHT00283	GHT00284	YWR_B_AffSeq_C12_ZNF606.DBD	YWR_B_AffSeq_D12_ZNF606.FL	eGFP_IVT	0.818865
89	ZNF618	GHT00320	GHT00321	YWK_B_AffSeq_H10_ZNF618	YWK_D_AffSeq_H10_ZNF618	Lysate	0.666798
90	ZNF665.DBD	GHT00089	GHT00090	YWS_B_AffSeq_D2_ZNF665.DBD	YWS_B_AffSeq_E2_ZNF665.FL	eGFP_IVT	0.932755
91	ZNF672	GHT00031	GHT00032	YWK_B_AffSeq_G11_ZNF672	YWK_D_AffSeq_G11_ZNF672	Lysate	0.497937
92	ZNF683.DBD	GHT00192	GHT00191	YWS_B_AffSeq_D3_ZNF683.DBD	YWS_B_AffSeq_E3_ZNF683.FL	eGFP_IVT	0.879173
93	ZNF699.DBD	GHT00306	GHT01000	YWS_B_AffSeq_C4_ZNF699.DBD	YWS_B_AffSeq_D4_ZNF699.FL	eGFP_IVT	0.805758
94	ZNF724	GHT00058	GHT00557	YWN_B_AffSeq_A7_ZNF724	YWO_B_AffSeq_A7_ZNF724	Lysate	0.719733
95	ZNF724.DBD	GHT00056	GHT00057	YWS_B_AffSeq_D6_ZNF724.DBD	YWS_B_AffSeq_E6_ZNF724.FL	eGFP_IVT	0.934451
96	ZNF728.DBD	GHT00250	GHT00251	YWS_B_AffSeq_A7_ZNF728.DBD	YWS_B_AffSeq_B7_ZNF728.FL	eGFP_IVT	0.905984
97	ZNF732.DBD	GHT00128	GHT00129	YWS_B_AffSeq_F7_ZNF732.DBD	YWS_B_AffSeq_G7_ZNF732.FL	eGFP_IVT	0.915928
98	ZNF800.DBD	GHT00178	GHT00179	YWS_B_AffSeq_E9_ZNF800.DBD	YWS_B_AffSeq_F9_ZNF800.FL	eGFP_IVT	0.918694
99	ZNF813.FL	GHT00341	GHT00340	YWS_B_AffSeq_A10_ZNF813.FL	YWS_B_AffSeq_H9_ZNF813.DBD	eGFP_IVT	0.921467
100	ZNF814.DBD	GHT00373	GHT00656	YWS_B_AffSeq_B10_ZNF814.DBD	YWS_B_AffSeq_C10_ZNF814.FL	eGFP_IVT	0.911313
101	ZNF853.DBD	GHT00015	GHT00014	YWS_B_AffSeq_D12_ZNF853.DBD	YWS_B_AffSeq_E12_ZNF853.FL	eGFP_IVT	0.925778
102	ZSCAN2	GHT00311	GHT00310	YWK_B_AffSeq_A4_ZSCAN2	YWK_D_AffSeq_A4_ZSCAN2	Lysate	0.572805
