## Supplementary Table S6 for "GHT-SELEX demonstrates unexpectedly high intrinsic sequence specificity and complex DNA binding of many human transcription factors"

### Sheet: Legend
Column
Document page	Page of the associated document S3
TF	HNGC identifier
Experiment A ID	Identifier of first comparison experiment
Experiment A construct	Construct used in the experiment
Experiment A expression	Which of thev three methods was used in expressing the protein
Experiment B ID	Identifier of second comparison experiment
Experiment B construct	Construct used in the experiment
Experiment B expression	Which of thev three methods was used in expressing the protein
Theoretical best k-mer size
Comparison type
Is it the same insert
Pearson correlation 3-mer enrichment
Pearson correlation 5-mer enrichment
Pearson correlation 7-mer enrichment
Pearson correlation 9-mer enrichment

### Sheet: TableS6
Document page	TF	Experiment A ID	Experiment A construct	Experiment A expression system	Experiment B ID	Experiment B construct	Experiment B expression system	Theoretical best k-mer size	Comparison type	Is it the same insert	Pearson correlation 3-mer enrichment	Pearson correlation 5-mer enrichment	Pearson correlation 7-mer enrichment	Pearson correlation 9-mer enrichment	Comment
2	CAMTA1	HT00650	CAMTA1.FL	Lysate	HT00746	CAMTA1.FL	Lysate	7	Lysate vs Lysate	TRUE	0.992738	0.992674	0.98338	0.889276
3	CAMTA1	HT00650	CAMTA1.FL	Lysate	HT00941	CAMTA1.DBD	GFPIVT	7	Lysate vs GFPIVT	FALSE	0.628821	0.778958	0.835078	0.781185
4	CAMTA1	HT00746	CAMTA1.FL	Lysate	HT00941	CAMTA1.DBD	GFPIVT	7	Lysate vs GFPIVT	FALSE	0.542719	0.716771	0.777731	0.71783
5	CASZ1	HT00645	CASZ1.FL	Lysate	HT00741	CASZ1.FL	Lysate	9	Lysate vs Lysate	TRUE	0.999009	0.998587	0.996352	0.959956
6	CASZ1	HT00645	CASZ1.FL	Lysate	HT00943	CASZ1.FL	GFPIVT	9	Lysate vs GFPIVT	TRUE	0.991947	0.981861	0.963456	0.908312
7	CASZ1	HT00741	CASZ1.FL	Lysate	HT00943	CASZ1.FL	GFPIVT	9	Lysate vs GFPIVT	TRUE	0.98921	0.976861	0.956536	0.897805
8	CREB3L3	HT00034	CREB3L3.DBD	IVT	HT00957	CREB3L3.FL	GFPIVT	9	IVT vs GFPIVT	FALSE	0.706807	0.637219	0.598622	0.480958
9	CREB3L3	HT00034	CREB3L3.DBD	IVT	HT01025	CREB3L3.FL	Lysate	9	Lysate vs IVT	FALSE	0.927168	0.84975	0.818994	0.665944
10	CREB3L3	HT00034	CREB3L3.DBD	IVT	HT01121	CREB3L3.FL	Lysate	9	Lysate vs IVT	FALSE	0.900815	0.83188	0.818896	0.664519
11	CREB3L3	HT00957	CREB3L3.FL	GFPIVT	HT01025	CREB3L3.FL	Lysate	9	Lysate vs GFPIVT	TRUE	0.848253	0.871268	0.875427	0.796154
12	CREB3L3	HT00957	CREB3L3.FL	GFPIVT	HT01121	CREB3L3.FL	Lysate	9	Lysate vs GFPIVT	TRUE	0.847465	0.830588	0.804765	0.699802
13	CREB3L3	HT01025	CREB3L3.FL	Lysate	HT01121	CREB3L3.FL	Lysate	9	Lysate vs Lysate	TRUE	0.986142	0.971771	0.949046	0.846253
14	CXXC4	HT00012	CXXC4.DBD	IVT	HT00055	CXXC4.FL	IVT	5	IVT vs IVT	FALSE	0.938108	0.913833	0.880631	0.650067
15	CXXC4	HT00012	CXXC4.DBD	IVT	HT00649	CXXC4.FL	Lysate	5	Lysate vs IVT	FALSE	0.874771	0.870643	0.858055	0.742971
16	CXXC4	HT00012	CXXC4.DBD	IVT	HT00745	CXXC4.FL	Lysate	5	Lysate vs IVT	FALSE	0.888606	0.889226	0.878495	0.761946
17	CXXC4	HT00012	CXXC4.DBD	IVT	HT00964	CXXC4.FL	GFPIVT	5	IVT vs GFPIVT	FALSE	0.858327	0.845058	0.834043	0.701753
18	CXXC4	HT00055	CXXC4.FL	IVT	HT00649	CXXC4.FL	Lysate	5	Lysate vs IVT	TRUE	0.714944	0.679595	0.652786	0.528916
19	CXXC4	HT00055	CXXC4.FL	IVT	HT00745	CXXC4.FL	Lysate	5	Lysate vs IVT	TRUE	0.736116	0.70652	0.680638	0.552536
20	CXXC4	HT00055	CXXC4.FL	IVT	HT00964	CXXC4.FL	GFPIVT	5	IVT vs GFPIVT	TRUE	0.721719	0.668844	0.654333	0.523548
21	CXXC4	HT00649	CXXC4.FL	Lysate	HT00745	CXXC4.FL	Lysate	5	Lysate vs Lysate	TRUE	0.998859	0.998091	0.995086	0.95995
22	CXXC4	HT00649	CXXC4.FL	Lysate	HT00964	CXXC4.FL	GFPIVT	5	Lysate vs GFPIVT	TRUE	0.871905	0.909045	0.921796	0.865874
23	CXXC4	HT00745	CXXC4.FL	Lysate	HT00964	CXXC4.FL	GFPIVT	5	Lysate vs GFPIVT	TRUE	0.872113	0.905965	0.917403	0.862332
24	DACH1	HT00966	DACH1.DBD	GFPIVT	HT01059	DACH1.FL	Lysate	9	Lysate vs GFPIVT	FALSE	-0.553019	-0.358352	-0.260269	-0.201722
25	DACH1	HT00966	DACH1.DBD	GFPIVT	HT01155	DACH1.FL	Lysate	9	Lysate vs GFPIVT	FALSE	-0.148352	0.0104473	0.0308838	0.0108971
26	DACH1	HT01059	DACH1.FL	Lysate	HT01155	DACH1.FL	Lysate	9	Lysate vs Lysate	TRUE	0.886559	0.891363	0.910904	0.866855
27	DMTF1	HT00908	DMTF1.FL	Lysate	HT00972	DMTF1.FL	GFPIVT	9	Lysate vs GFPIVT	TRUE	0.990616	0.985724	0.973439	0.885389
28	DNTTIP1	HT00155	DNTTIP1.FL	Lysate	HT00973	DNTTIP1.FL	GFPIVT	3	Lysate vs GFPIVT	TRUE	0.668843	0.721759	0.747023	0.70315
29	ELF3	HT00130	ELF3.FL	Lysate	HT00979	ELF3.FL	GFPIVT	9	Lysate vs GFPIVT	TRUE	0.271347	0.45088	0.436694	0.386906
30	FBXL19	HT00018	FBXL19.DBD	IVT	HT00833	FBXL19.FL	Lysate	5	Lysate vs IVT	FALSE	0.972212	0.960047	0.948548	0.853054
31	FBXL19	HT00018	FBXL19.DBD	IVT	HT01331	FBXL19.DBD	GFPIVT	5	IVT vs GFPIVT	TRUE	0.827084	0.744922	0.674699	0.509611
32	FBXL19	HT00833	FBXL19.FL	Lysate	HT01331	FBXL19.DBD	GFPIVT	5	Lysate vs GFPIVT	FALSE	0.737573	0.660551	0.605586	0.489574
33	FLI1	HT00119	FLI1.FL	IVT	HT00274	FLI1.FL	IVT	7	IVT vs IVT	TRUE	0.944798	0.932563	0.934121	0.858733	Enrichment of mono- and homodimeric binding sites for FLI1
34	FLI1	HT00119	FLI1.FL	IVT	HT00881	FLI1.FL	Lysate	7	Lysate vs IVT	TRUE	0.87082	0.864238	0.848625	0.796145
35	FLI1	HT00119	FLI1.FL	IVT	HT01089	FLI1.FL	Lysate	7	Lysate vs IVT	TRUE	0.945512	0.918165	0.897574	0.838178
36	FLI1	HT00119	FLI1.FL	IVT	HT01185	FLI1.FL	Lysate	7	Lysate vs IVT	TRUE	0.942041	0.915756	0.893967	0.835514
37	FLI1	HT00274	FLI1.FL	IVT	HT00881	FLI1.FL	Lysate	7	Lysate vs IVT	TRUE	0.755488	0.792989	0.781985	0.719719	Enrichment of mono- and homodimeric binding sites for FLI1
38	FLI1	HT00274	FLI1.FL	IVT	HT01089	FLI1.FL	Lysate	7	Lysate vs IVT	TRUE	0.887504	0.876358	0.859461	0.793659	Enrichment of mono- and homodimeric binding sites for FLI1
39	FLI1	HT00274	FLI1.FL	IVT	HT01185	FLI1.FL	Lysate	7	Lysate vs IVT	TRUE	0.875497	0.865264	0.849815	0.785134	Enrichment of mono- and homodimeric binding sites for FLI1
40	FLI1	HT00881	FLI1.FL	Lysate	HT01089	FLI1.FL	Lysate	7	Lysate vs Lysate	TRUE	0.90738	0.951851	0.95798	0.919413
41	FLI1	HT00881	FLI1.FL	Lysate	HT01185	FLI1.FL	Lysate	7	Lysate vs Lysate	TRUE	0.917152	0.956113	0.961743	0.923624
42	FLI1	HT01089	FLI1.FL	Lysate	HT01185	FLI1.FL	Lysate	7	Lysate vs Lysate	TRUE	0.999274	0.999032	0.996671	0.955421
43	FOSL2	HT00336	FOSL2.FL	IVT	HT00859	FOSL2.FL	Lysate	7	Lysate vs IVT	TRUE	0.764389	0.792291	0.752958	0.62875
44	GABPA	HT00206	GABPA.FL	IVT	HT00882	GABPA.FL	Lysate	7	Lysate vs IVT	TRUE	0.969956	0.949038	0.921078	0.81291
45	GCM1	HT00320	GCM1.FL	IVT	HT00722	GCM1.FL	Lysate	7	Lysate vs IVT	TRUE	0.786049	0.737117	0.681972	0.600057
46	GCM1	HT00320	GCM1.FL	IVT	HT00818	GCM1.FL	Lysate	7	Lysate vs IVT	TRUE	0.843553	0.798213	0.748225	0.636223
47	GCM1	HT00722	GCM1.FL	Lysate	HT00818	GCM1.FL	Lysate	7	Lysate vs Lysate	TRUE	0.968681	0.962101	0.94629	0.835185
48	JRK	HT00023	JRK.DBD	IVT	HT00651	JRK.FL	Lysate	9	Lysate vs IVT	FALSE	0.264179	0.459555	0.534632	0.432947
49	JRK	HT00023	JRK.DBD	IVT	HT00747	JRK.FL	Lysate	9	Lysate vs IVT	FALSE	0.171593	0.378637	0.453459	0.351214
50	JRK	HT00023	JRK.DBD	IVT	HT01306	JRK.DBD	GFPIVT	9	IVT vs GFPIVT	TRUE	0.602751	0.692161	0.745524	0.591373
51	JRK	HT00023	JRK.DBD	IVT	HT01345	JRK.FL	GFPIVT	9	IVT vs GFPIVT	FALSE	0.451376	0.607865	0.686608	0.546623
52	JRK	HT00651	JRK.FL	Lysate	HT00747	JRK.FL	Lysate	9	Lysate vs Lysate	TRUE	0.994511	0.993431	0.986471	0.902655
53	JRK	HT00651	JRK.FL	Lysate	HT01306	JRK.DBD	GFPIVT	9	Lysate vs GFPIVT	FALSE	0.4462	0.616114	0.632923	0.508418
54	JRK	HT00651	JRK.FL	Lysate	HT01345	JRK.FL	GFPIVT	9	Lysate vs GFPIVT	TRUE	0.783027	0.839628	0.822908	0.68998
55	JRK	HT00747	JRK.FL	Lysate	HT01306	JRK.DBD	GFPIVT	9	Lysate vs GFPIVT	FALSE	0.383629	0.566008	0.580641	0.448619
56	JRK	HT00747	JRK.FL	Lysate	HT01345	JRK.FL	GFPIVT	9	Lysate vs GFPIVT	TRUE	0.742707	0.805287	0.78225	0.637876
57	JRK	HT01306	JRK.DBD	GFPIVT	HT01345	JRK.FL	GFPIVT	9	GFPIVT vs GFPIVT	FALSE	0.877326	0.920989	0.920642	0.741618
58	KDM2A	HT00165	KDM2A.FL	Lysate	HT01220	KDM2A.DBD	GFPIVT	3	Lysate vs GFPIVT	FALSE	0.582693	0.571133	0.559968	0.460847
59	LEF1	HT00266	LEF1.FL	IVT	HT00885	LEF1.FL	Lysate	9	Lysate vs IVT	TRUE	-0.042184	0.20716	0.180664	0.158454
60	LEUTX	HT00677	LEUTX.FL	Lysate	HT00773	LEUTX.FL	Lysate	7	Lysate vs Lysate	TRUE	0.998917	0.997776	0.993744	0.943494
61	LEUTX	HT00677	LEUTX.FL	Lysate	HT01227	LEUTX.FL	GFPIVT	7	Lysate vs GFPIVT	TRUE	0.875298	0.866461	0.848633	0.792792
62	LEUTX	HT00773	LEUTX.FL	Lysate	HT01227	LEUTX.FL	GFPIVT	7	Lysate vs GFPIVT	TRUE	0.876905	0.864262	0.846723	0.804486
63	MAX	HT00213	MAX.FL	IVT	HT00877	MAX.FL	Lysate	7	Lysate vs IVT	TRUE	0.961668	0.941524	0.925379	0.884454
64	MAX	HT00213	MAX.FL	IVT	HT01051	MAX.FL	Lysate	7	Lysate vs IVT	TRUE	0.945715	0.925201	0.908501	0.871537
65	MAX	HT00213	MAX.FL	IVT	HT01147	MAX.FL	Lysate	7	Lysate vs IVT	TRUE	0.934644	0.913481	0.896965	0.860229
66	MAX	HT00877	MAX.FL	Lysate	HT01051	MAX.FL	Lysate	7	Lysate vs Lysate	TRUE	0.995357	0.994753	0.992208	0.959049
67	MAX	HT00877	MAX.FL	Lysate	HT01147	MAX.FL	Lysate	7	Lysate vs Lysate	TRUE	0.992213	0.991832	0.989349	0.956185
68	MAX	HT01051	MAX.FL	Lysate	HT01147	MAX.FL	Lysate	7	Lysate vs Lysate	TRUE	0.998813	0.998599	0.996732	0.968857
69	MKX	HT00044	MKX.DBD	IVT	HT00285	MKX.FL	IVT	7	IVT vs IVT	FALSE	0.668845	0.745599	0.685809	0.337392
70	MKX	HT00044	MKX.DBD	IVT	HT00678	MKX.FL	Lysate	7	Lysate vs IVT	FALSE	-0.39992	-0.308768	-0.241208	-0.163097
71	MKX	HT00044	MKX.DBD	IVT	HT00774	MKX.FL	Lysate	7	Lysate vs IVT	FALSE	-0.226579	-0.125005	-0.0537912	-0.00490109
72	MKX	HT00044	MKX.DBD	IVT	HT01218	MKX.FL	GFPIVT	7	IVT vs GFPIVT	FALSE	0.128903	0.213282	0.265873	0.258211
73	MKX	HT00285	MKX.FL	IVT	HT00678	MKX.FL	Lysate	7	Lysate vs IVT	TRUE	0.305027	0.215824	0.189751	0.126335
74	MKX	HT00285	MKX.FL	IVT	HT00774	MKX.FL	Lysate	7	Lysate vs IVT	TRUE	0.408401	0.318464	0.285796	0.179701
75	MKX	HT00285	MKX.FL	IVT	HT01218	MKX.FL	GFPIVT	7	IVT vs GFPIVT	TRUE	0.518549	0.442418	0.402221	0.227618
76	MKX	HT00678	MKX.FL	Lysate	HT00774	MKX.FL	Lysate	7	Lysate vs Lysate	TRUE	0.973702	0.96887	0.963432	0.912851
77	MKX	HT00678	MKX.FL	Lysate	HT01218	MKX.FL	GFPIVT	7	Lysate vs GFPIVT	TRUE	0.76568	0.757754	0.753886	0.708489
78	MKX	HT00774	MKX.FL	Lysate	HT01218	MKX.FL	GFPIVT	7	Lysate vs GFPIVT	TRUE	0.887187	0.888309	0.887419	0.850429
79	MSANTD1	HT00014	MSANTD1.DBD	IVT	HT00867	MSANTD1.FL	Lysate	7	Lysate vs IVT	FALSE	0.891644	0.839718	0.777014	0.64316
80	MSANTD1	HT00014	MSANTD1.DBD	IVT	HT01361	MSANTD1.FL	GFPIVT	7	IVT vs GFPIVT	FALSE	0.742151	0.739381	0.708691	0.627281
81	MSANTD1	HT00867	MSANTD1.FL	Lysate	HT01361	MSANTD1.FL	GFPIVT	7	Lysate vs GFPIVT	TRUE	0.89969	0.872417	0.833231	0.722415
82	MSANTD4	HT00909	MSANTD4.FL	Lysate	HT01327	MSANTD4.FL	GFPIVT	7	Lysate vs GFPIVT	TRUE	0.921374	0.897842	0.880645	0.820539
83	MYF6	HT00302	MYF6.FL	IVT	HT00717	MYF6.FL	Lysate	9	Lysate vs IVT	TRUE	0.939678	0.933605	0.910251	0.831223
84	MYF6	HT00302	MYF6.FL	IVT	HT00813	MYF6.FL	Lysate	9	Lysate vs IVT	TRUE	0.934903	0.947464	0.935173	0.855816
85	MYF6	HT00717	MYF6.FL	Lysate	HT00813	MYF6.FL	Lysate	9	Lysate vs Lysate	TRUE	0.979144	0.979601	0.971339	0.909047
86	MYPOP	HT00038	MYPOP.DBD	IVT	HT00328	MYPOP.FL	IVT	7	IVT vs IVT	FALSE	0.968594	0.962988	0.952715	0.881046
87	MYPOP	HT00038	MYPOP.DBD	IVT	HT01062	MYPOP.FL	Lysate	7	Lysate vs IVT	FALSE	0.934616	0.919828	0.920412	0.89079
88	MYPOP	HT00038	MYPOP.DBD	IVT	HT01158	MYPOP.FL	Lysate	7	Lysate vs IVT	FALSE	0.932392	0.920991	0.924445	0.900546
89	MYPOP	HT00038	MYPOP.DBD	IVT	HT01288	MYPOP.FL	GFPIVT	7	IVT vs GFPIVT	FALSE	0.971496	0.962608	0.959593	0.925607
90	MYPOP	HT00328	MYPOP.FL	IVT	HT01062	MYPOP.FL	Lysate	7	Lysate vs IVT	TRUE	0.941202	0.917939	0.903839	0.823814
91	MYPOP	HT00328	MYPOP.FL	IVT	HT01158	MYPOP.FL	Lysate	7	Lysate vs IVT	TRUE	0.942964	0.925428	0.917857	0.845428
92	MYPOP	HT00328	MYPOP.FL	IVT	HT01288	MYPOP.FL	GFPIVT	7	IVT vs GFPIVT	TRUE	0.976437	0.966003	0.957649	0.878724
93	MYPOP	HT01062	MYPOP.FL	Lysate	HT01158	MYPOP.FL	Lysate	7	Lysate vs Lysate	TRUE	0.999228	0.997863	0.994195	0.954686
94	MYPOP	HT01062	MYPOP.FL	Lysate	HT01288	MYPOP.FL	GFPIVT	7	Lysate vs GFPIVT	TRUE	0.982123	0.976977	0.970358	0.921574
95	MYPOP	HT01158	MYPOP.FL	Lysate	HT01288	MYPOP.FL	GFPIVT	7	Lysate vs GFPIVT	TRUE	0.979823	0.97729	0.973766	0.931175
96	NACC2	HT00058	NACC2.DBD	IVT	HT00147	NACC2.FL	Lysate	9	Lysate vs IVT	FALSE	0.219462	0.258491	0.317053	0.242584
97	NACC2	HT00058	NACC2.DBD	IVT	HT00303	NACC2.FL	IVT	9	IVT vs IVT	FALSE	0.513358	0.678552	0.59253	0.239655
98	NACC2	HT00058	NACC2.DBD	IVT	HT00996	NACC2.DBD	GFPIVT	9	IVT vs GFPIVT	TRUE	0.325253	0.323844	0.39816	0.382285
99	NACC2	HT00147	NACC2.FL	Lysate	HT00303	NACC2.FL	IVT	9	Lysate vs IVT	TRUE	0.507815	0.306841	0.214513	0.0749389
100	NACC2	HT00147	NACC2.FL	Lysate	HT00996	NACC2.DBD	GFPIVT	9	Lysate vs GFPIVT	FALSE	0.979401	0.956942	0.867728	0.573087
101	NACC2	HT00303	NACC2.FL	IVT	HT00996	NACC2.DBD	GFPIVT	9	IVT vs GFPIVT	FALSE	0.571788	0.38565	0.289707	0.13309
102	NFKB1	HT00335	NFKB1.FL	IVT	HT00884	NFKB1.FL	Lysate	9	Lysate vs IVT	TRUE	0.939656	0.912468	0.875206	0.763803
103	NR1H4	HT00300	NR1H4.FL	IVT	HT00864	NR1H4.FL	Lysate	9	Lysate vs IVT	TRUE	0.33205	0.316937	0.322167	0.253338
104	PAX7	HT00229	PAX7.FL	IVT	HT00700	PAX7.FL	Lysate	9	Lysate vs IVT	TRUE	0.877521	0.820249	0.74227	0.598054
105	PAX7	HT00229	PAX7.FL	IVT	HT00796	PAX7.FL	Lysate	9	Lysate vs IVT	TRUE	0.895298	0.829598	0.753041	0.605769
106	PAX7	HT00700	PAX7.FL	Lysate	HT00796	PAX7.FL	Lysate	9	Lysate vs Lysate	TRUE	0.985575	0.983221	0.970976	0.885033
107	POGK	HT00271	POGK.DBD	IVT	HT00634	POGK.FL	Lysate	9	Lysate vs IVT	FALSE	0.724209	0.547809	0.48444	0.380296
108	PRDM10	HT00632	PRDM10.FL	Lysate	HT00728	PRDM10.FL	Lysate	9	Lysate vs Lysate	TRUE	0.997823	0.995673	0.986552	0.884008
109	PRDM10	HT00632	PRDM10.FL	Lysate	HT01239	PRDM10.DBD	GFPIVT	9	Lysate vs GFPIVT	FALSE	0.885896	0.818423	0.766165	0.641845
110	PRDM10	HT00728	PRDM10.FL	Lysate	HT01239	PRDM10.DBD	GFPIVT	9	Lysate vs GFPIVT	FALSE	0.898721	0.840596	0.786649	0.649142
111	PRDM13	HT00383	PRDM13.DBD	IVT	HT00633	PRDM13.FL	Lysate	7	Lysate vs IVT	FALSE	0.914289	0.876547	0.856565	0.795073
112	PRDM13	HT00383	PRDM13.DBD	IVT	HT00729	PRDM13.FL	Lysate	7	Lysate vs IVT	FALSE	0.936951	0.903744	0.87278	0.798554
113	PRDM13	HT00383	PRDM13.DBD	IVT	HT01294	PRDM13.DBD	GFPIVT	7	IVT vs GFPIVT	TRUE	0.866394	0.813536	0.771986	0.68244
114	PRDM13	HT00383	PRDM13.DBD	IVT	HT01362	PRDM13.FL	GFPIVT	7	IVT vs GFPIVT	FALSE	0.971126	0.945334	0.914653	0.80993
115	PRDM13	HT00633	PRDM13.FL	Lysate	HT00729	PRDM13.FL	Lysate	7	Lysate vs Lysate	TRUE	0.956098	0.952727	0.955284	0.912331
116	PRDM13	HT00633	PRDM13.FL	Lysate	HT01294	PRDM13.DBD	GFPIVT	7	Lysate vs GFPIVT	FALSE	0.630932	0.517729	0.469162	0.41337
117	PRDM13	HT00633	PRDM13.FL	Lysate	HT01362	PRDM13.FL	GFPIVT	7	Lysate vs GFPIVT	TRUE	0.866834	0.784563	0.723836	0.630108
118	PRDM13	HT00729	PRDM13.FL	Lysate	HT01294	PRDM13.DBD	GFPIVT	7	Lysate vs GFPIVT	FALSE	0.772506	0.673084	0.60532	0.519959
119	PRDM13	HT00729	PRDM13.FL	Lysate	HT01362	PRDM13.FL	GFPIVT	7	Lysate vs GFPIVT	TRUE	0.921561	0.853037	0.789152	0.682743
120	PRDM13	HT01294	PRDM13.DBD	GFPIVT	HT01362	PRDM13.FL	GFPIVT	7	GFPIVT vs GFPIVT	FALSE	0.890925	0.861601	0.842686	0.73735
121	PRDM5	HT00629	PRDM5.FL	Lysate	HT00725	PRDM5.FL	Lysate	9	Lysate vs Lysate	TRUE	0.973936	0.954796	0.947487	0.88415
122	PRDM5	HT00629	PRDM5.FL	Lysate	HT01353	PRDM5.FL	GFPIVT	9	Lysate vs GFPIVT	TRUE	0.891989	0.782343	0.745267	0.647592
123	PRDM5	HT00629	PRDM5.FL	Lysate	HT01389	PRDM5.DBD	GFPIVT	9	Lysate vs GFPIVT	FALSE	0.847346	0.742631	0.710003	0.63453
124	PRDM5	HT00725	PRDM5.FL	Lysate	HT01353	PRDM5.FL	GFPIVT	9	Lysate vs GFPIVT	TRUE	0.960563	0.916283	0.887008	0.780377
125	PRDM5	HT00725	PRDM5.FL	Lysate	HT01389	PRDM5.DBD	GFPIVT	9	Lysate vs GFPIVT	FALSE	0.935592	0.89359	0.869344	0.78416
126	PRDM5	HT01353	PRDM5.FL	GFPIVT	HT01389	PRDM5.DBD	GFPIVT	9	GFPIVT vs GFPIVT	FALSE	0.983945	0.984061	0.979578	0.933613
127	RARA	HT00221	RARA.FL	IVT	HT00699	RARA.FL	Lysate	7	Lysate vs IVT	TRUE	0.960878	0.939271	0.911611	0.765453
128	RARA	HT00221	RARA.FL	IVT	HT00795	RARA.FL	Lysate	7	Lysate vs IVT	TRUE	0.96462	0.945	0.92197	0.772769
129	RARA	HT00699	RARA.FL	Lysate	HT00795	RARA.FL	Lysate	7	Lysate vs Lysate	TRUE	0.999362	0.998007	0.992338	0.915344
130	RORB	HT00286	RORB.FL	IVT	HT00862	RORB.FL	Lysate	9	Lysate vs IVT	TRUE	0.137406	0.225925	0.262014	0.256809
131	RXRA	HT00118	RXRA.FL	IVT	HT00257	RXRA.FL	IVT	9	IVT vs IVT	TRUE	0.809382	0.862351	0.840504	0.666386
132	RXRA	HT00118	RXRA.FL	IVT	HT00863	RXRA.FL	Lysate	9	Lysate vs IVT	TRUE	0.856575	0.90156	0.874798	0.676867
133	RXRA	HT00257	RXRA.FL	IVT	HT00863	RXRA.FL	Lysate	9	Lysate vs IVT	TRUE	0.916223	0.892125	0.848963	0.755785
134	SLC2A4RG	HT00282	SLC2A4RG.DBD	IVT	HT00820	SLC2A4RG.FL	Lysate	9	Lysate vs IVT	FALSE	0.92301	0.86881	0.834421	0.677463
135	SLC2A4RG	HT00282	SLC2A4RG.DBD	IVT	HT01255	SLC2A4RG.FL	GFPIVT	9	IVT vs GFPIVT	FALSE	0.995883	0.98722	0.974758	0.832441
136	SLC2A4RG	HT00820	SLC2A4RG.FL	Lysate	HT01255	SLC2A4RG.FL	GFPIVT	9	Lysate vs GFPIVT	TRUE	0.913479	0.866986	0.844233	0.729185
137	SOX15	HT00223	SOX15.FL	IVT	HT00695	SOX15.FL	Lysate	5	Lysate vs IVT	TRUE	0.965346	0.950132	0.942402	0.882432
138	SOX15	HT00223	SOX15.FL	IVT	HT00791	SOX15.FL	Lysate	5	Lysate vs IVT	TRUE	0.974507	0.964756	0.956704	0.896123
139	SOX15	HT00223	SOX15.FL	IVT	HT01028	SOX15.FL	Lysate	5	Lysate vs IVT	TRUE	0.0661241	0.266142	0.364122	0.378806
140	SOX15	HT00223	SOX15.FL	IVT	HT01124	SOX15.FL	Lysate	5	Lysate vs IVT	TRUE	0.812452	0.665213	0.624104	0.58864	Enrichment of aptameric partially single stranded DNA molecules in experiments for SOX-proteins
141	SOX15	HT00695	SOX15.FL	Lysate	HT00791	SOX15.FL	Lysate	5	Lysate vs Lysate	TRUE	0.997169	0.995418	0.989972	0.923683
142	SOX15	HT00695	SOX15.FL	Lysate	HT01028	SOX15.FL	Lysate	5	Lysate vs Lysate	TRUE	0.138275	0.358171	0.46865	0.480058
143	SOX15	HT00695	SOX15.FL	Lysate	HT01124	SOX15.FL	Lysate	5	Lysate vs Lysate	TRUE	0.922901	0.836876	0.795967	0.739425	Enrichment of aptameric partially single stranded DNA molecules in experiments for SOX-proteins
144	SOX15	HT00791	SOX15.FL	Lysate	HT01028	SOX15.FL	Lysate	5	Lysate vs Lysate	TRUE	0.0801496	0.300109	0.413945	0.432443
145	SOX15	HT00791	SOX15.FL	Lysate	HT01124	SOX15.FL	Lysate	5	Lysate vs Lysate	TRUE	0.901504	0.79858	0.756842	0.703064	Enrichment of aptameric partially single stranded DNA molecules in experiments for SOX-proteins
146	SOX15	HT01028	SOX15.FL	Lysate	HT01124	SOX15.FL	Lysate	5	Lysate vs Lysate	TRUE	0.205017	0.407005	0.459412	0.461842	Enrichment of aptameric partially single stranded DNA molecules in experiments for SOX-proteins
147	SOX2	HT00233	SOX2.FL	IVT	HT00435	SOX2.FL	IVT	7	IVT vs IVT	TRUE	0.964786	0.958781	0.954671	0.92702
148	SOX2	HT00233	SOX2.FL	IVT	HT00858	SOX2.FL	Lysate	7	Lysate vs IVT	TRUE	0.824395	0.713378	0.690393	0.653615	Enrichment of aptameric partially single stranded DNA molecules in experiments for SOX-proteins
149	SOX2	HT00233	SOX2.FL	IVT	HT01022	SOX2.FL	Lysate	7	Lysate vs IVT	TRUE	0.760529	0.727296	0.719933	0.67959
150	SOX2	HT00233	SOX2.FL	IVT	HT01118	SOX2.FL	Lysate	7	Lysate vs IVT	TRUE	0.841985	0.695229	0.658623	0.619121	Enrichment of aptameric partially single stranded DNA molecules in experiments for SOX-proteins
151	SOX2	HT00435	SOX2.FL	IVT	HT00858	SOX2.FL	Lysate	7	Lysate vs IVT	TRUE	0.863114	0.744891	0.729764	0.696695	Enrichment of aptameric partially single stranded DNA molecules in experiments for SOX-proteins
152	SOX2	HT00435	SOX2.FL	IVT	HT01022	SOX2.FL	Lysate	7	Lysate vs IVT	TRUE	0.870833	0.827614	0.821512	0.779154
153	SOX2	HT00435	SOX2.FL	IVT	HT01118	SOX2.FL	Lysate	7	Lysate vs IVT	TRUE	0.821103	0.664227	0.62932	0.592116	Enrichment of aptameric partially single stranded DNA molecules in experiments for SOX-proteins
154	SOX2	HT00858	SOX2.FL	Lysate	HT01022	SOX2.FL	Lysate	7	Lysate vs Lysate	TRUE	0.935574	0.931238	0.924659	0.86895	Enrichment of aptameric partially single stranded DNA molecules in experiments for SOX-proteins
155	SOX2	HT00858	SOX2.FL	Lysate	HT01118	SOX2.FL	Lysate	7	Lysate vs Lysate	TRUE	0.968973	0.962193	0.946428	0.889235
156	SOX2	HT01022	SOX2.FL	Lysate	HT01118	SOX2.FL	Lysate	7	Lysate vs Lysate	TRUE	0.844907	0.836291	0.81647	0.768805	Enrichment of aptameric partially single stranded DNA molecules in experiments for SOX-proteins
157	SP140L	HT00046	SP140L.DBD	IVT	HT00582	SP140L.FL	IVT	3	IVT vs IVT	FALSE	0.765662	0.816318	0.790279	0.512451
158	SP140L	HT00046	SP140L.DBD	IVT	HT01081	SP140L.FL	Lysate	3	Lysate vs IVT	FALSE	0.863869	0.85274	0.846261	0.736831
159	SP140L	HT00046	SP140L.DBD	IVT	HT01177	SP140L.FL	Lysate	3	Lysate vs IVT	FALSE	0.739895	0.743593	0.757231	0.671285
160	SP140L	HT00046	SP140L.DBD	IVT	HT01243	SP140L.FL	GFPIVT	3	IVT vs GFPIVT	FALSE	0.675664	0.676002	0.687488	0.611348
161	SP140L	HT00046	SP140L.DBD	IVT	HT01249	SP140L.DBD	GFPIVT	3	IVT vs GFPIVT	TRUE	0.467	0.481093	0.515283	0.496082
162	SP140L	HT00582	SP140L.FL	IVT	HT01081	SP140L.FL	Lysate	3	Lysate vs IVT	TRUE	0.433996	0.548657	0.585181	0.431427
163	SP140L	HT00582	SP140L.FL	IVT	HT01177	SP140L.FL	Lysate	3	Lysate vs IVT	TRUE	0.253872	0.376181	0.435973	0.338609
164	SP140L	HT00582	SP140L.FL	IVT	HT01243	SP140L.FL	GFPIVT	3	IVT vs GFPIVT	TRUE	0.708499	0.681959	0.649865	0.454531
165	SP140L	HT00582	SP140L.FL	IVT	HT01249	SP140L.DBD	GFPIVT	3	IVT vs GFPIVT	FALSE	0.66986	0.608123	0.571176	0.409862
166	SP140L	HT01081	SP140L.FL	Lysate	HT01177	SP140L.FL	Lysate	3	Lysate vs Lysate	TRUE	0.966155	0.955859	0.949315	0.887102
167	SP140L	HT01081	SP140L.FL	Lysate	HT01243	SP140L.FL	GFPIVT	3	Lysate vs GFPIVT	TRUE	0.468787	0.550046	0.613318	0.621702
168	SP140L	HT01081	SP140L.FL	Lysate	HT01249	SP140L.DBD	GFPIVT	3	Lysate vs GFPIVT	FALSE	0.169117	0.262411	0.344971	0.403136
169	SP140L	HT01177	SP140L.FL	Lysate	HT01243	SP140L.FL	GFPIVT	3	Lysate vs GFPIVT	TRUE	0.273978	0.361771	0.448485	0.48443
170	SP140L	HT01177	SP140L.FL	Lysate	HT01249	SP140L.DBD	GFPIVT	3	Lysate vs GFPIVT	FALSE	-0.0340433	0.0648795	0.16717	0.249164
171	SP140L	HT01243	SP140L.FL	GFPIVT	HT01249	SP140L.DBD	GFPIVT	3	GFPIVT vs GFPIVT	FALSE	0.93437	0.936283	0.931078	0.888855
172	SRY	HT00292	SRY.FL	IVT	HT00506	SRY.FL	IVT	5	IVT vs IVT	TRUE	0.856134	0.857684	0.866522	0.844481
173	SRY	HT00292	SRY.FL	IVT	HT00878	SRY.FL	Lysate	5	Lysate vs IVT	TRUE	0.835378	0.807551	0.793155	0.743628
174	SRY	HT00292	SRY.FL	IVT	HT01068	SRY.FL	Lysate	5	Lysate vs IVT	TRUE	0.119352	0.320928	0.39167	0.396336
175	SRY	HT00292	SRY.FL	IVT	HT01164	SRY.FL	Lysate	5	Lysate vs IVT	TRUE	0.303847	0.410553	0.454464	0.460646
176	SRY	HT00506	SRY.FL	IVT	HT00878	SRY.FL	Lysate	5	Lysate vs IVT	TRUE	0.89564	0.890686	0.889457	0.83794
177	SRY	HT00506	SRY.FL	IVT	HT01068	SRY.FL	Lysate	5	Lysate vs IVT	TRUE	0.290276	0.478025	0.535479	0.519548
178	SRY	HT00506	SRY.FL	IVT	HT01164	SRY.FL	Lysate	5	Lysate vs IVT	TRUE	0.41518	0.466005	0.489272	0.475935	Enrichment of aptameric partially single stranded DNA molecules in experiments for SOX-proteins
179	SRY	HT00878	SRY.FL	Lysate	HT01068	SRY.FL	Lysate	5	Lysate vs Lysate	TRUE	0.560048	0.74418	0.791617	0.753525
180	SRY	HT00878	SRY.FL	Lysate	HT01164	SRY.FL	Lysate	5	Lysate vs Lysate	TRUE	0.635528	0.70868	0.725044	0.693125	Enrichment of aptameric partially single stranded DNA molecules in experiments for SOX-proteins
181	SRY	HT01068	SRY.FL	Lysate	HT01164	SRY.FL	Lysate	5	Lysate vs Lysate	TRUE	0.947258	0.91981	0.901869	0.846496	Enrichment of aptameric partially single stranded DNA molecules in experiments for SOX-proteins
182	TET3	HT00030	TET3.DBD	IVT	HT00999	TET3.DBD	GFPIVT	5	IVT vs GFPIVT	TRUE	0.990242	0.978081	0.963259	0.900398
183	TET3	HT00030	TET3.DBD	IVT	HT01027	TET3.FL	Lysate	5	Lysate vs IVT	FALSE	0.940916	0.920598	0.897757	0.841577
184	TET3	HT00030	TET3.DBD	IVT	HT01123	TET3.FL	Lysate	5	Lysate vs IVT	FALSE	0.974955	0.962645	0.946066	0.883783
185	TET3	HT00999	TET3.DBD	GFPIVT	HT01027	TET3.FL	Lysate	5	Lysate vs GFPIVT	FALSE	0.966615	0.957316	0.947408	0.89084
186	TET3	HT00999	TET3.DBD	GFPIVT	HT01123	TET3.FL	Lysate	5	Lysate vs GFPIVT	FALSE	0.9869	0.979226	0.969505	0.904019
187	TET3	HT01027	TET3.FL	Lysate	HT01123	TET3.FL	Lysate	5	Lysate vs Lysate	TRUE	0.987717	0.983253	0.977283	0.929506
188	TIGD3	HT01096	TIGD3.FL	Lysate	HT01192	TIGD3.FL	Lysate	9	Lysate vs Lysate	TRUE	0.999122	0.99859	0.992982	0.901571
189	TIGD3	HT01096	TIGD3.FL	Lysate	HT01316	TIGD3.FL	GFPIVT	9	Lysate vs GFPIVT	TRUE	0.0762996	0.499252	0.625082	0.547011
190	TIGD3	HT01192	TIGD3.FL	Lysate	HT01316	TIGD3.FL	GFPIVT	9	Lysate vs GFPIVT	TRUE	0.0996839	0.51337	0.635221	0.5573
191	TIGD4	HT00275	TIGD4.DBD	IVT	HT01000	TIGD4.DBD	GFPIVT	9	IVT vs GFPIVT	TRUE	0.299665	0.460807	0.527326	0.381565
192	TIGD4	HT00275	TIGD4.DBD	IVT	HT01097	TIGD4.FL	Lysate	9	Lysate vs IVT	FALSE	0.968951	0.935942	0.883066	0.610538
193	TIGD4	HT00275	TIGD4.DBD	IVT	HT01193	TIGD4.FL	Lysate	9	Lysate vs IVT	FALSE	0.97139	0.925489	0.878414	0.611595
194	TIGD4	HT00275	TIGD4.DBD	IVT	HT01359	TIGD4.FL	GFPIVT	9	IVT vs GFPIVT	FALSE	0.166652	0.308375	0.424111	0.337777
195	TIGD4	HT01000	TIGD4.DBD	GFPIVT	HT01097	TIGD4.FL	Lysate	9	Lysate vs GFPIVT	FALSE	0.367167	0.538576	0.632234	0.59988
196	TIGD4	HT01000	TIGD4.DBD	GFPIVT	HT01193	TIGD4.FL	Lysate	9	Lysate vs GFPIVT	FALSE	0.234967	0.406019	0.510807	0.486802
197	TIGD4	HT01000	TIGD4.DBD	GFPIVT	HT01359	TIGD4.FL	GFPIVT	9	GFPIVT vs GFPIVT	FALSE	0.803008	0.715537	0.701827	0.601878
198	TIGD4	HT01097	TIGD4.FL	Lysate	HT01193	TIGD4.FL	Lysate	9	Lysate vs Lysate	TRUE	0.97619	0.977623	0.97421	0.89765
199	TIGD4	HT01097	TIGD4.FL	Lysate	HT01359	TIGD4.FL	GFPIVT	9	Lysate vs GFPIVT	TRUE	0.245236	0.405101	0.550145	0.54714
200	TIGD4	HT01193	TIGD4.FL	Lysate	HT01359	TIGD4.FL	GFPIVT	9	Lysate vs GFPIVT	TRUE	0.101998	0.295503	0.464494	0.48514
201	TIGD5	HT00558	TIGD5.DBD	IVT	HT01001	TIGD5.DBD	GFPIVT	9	IVT vs GFPIVT	TRUE	0.965344	0.967913	0.958229	0.889597
202	TIGD5	HT00558	TIGD5.DBD	IVT	HT01088	TIGD5.FL	Lysate	9	Lysate vs IVT	FALSE	0.956922	0.941394	0.904558	0.794964
203	TIGD5	HT00558	TIGD5.DBD	IVT	HT01184	TIGD5.FL	Lysate	9	Lysate vs IVT	FALSE	0.965102	0.953135	0.923269	0.828974
204	TIGD5	HT00558	TIGD5.DBD	IVT	HT01375	TIGD5.FL	GFPIVT	9	IVT vs GFPIVT	FALSE	0.974872	0.977092	0.962817	0.883858
205	TIGD5	HT01001	TIGD5.DBD	GFPIVT	HT01088	TIGD5.FL	Lysate	9	Lysate vs GFPIVT	FALSE	0.975492	0.97483	0.964056	0.880262
206	TIGD5	HT01001	TIGD5.DBD	GFPIVT	HT01184	TIGD5.FL	Lysate	9	Lysate vs GFPIVT	FALSE	0.98161	0.983626	0.975992	0.903955
207	TIGD5	HT01001	TIGD5.DBD	GFPIVT	HT01375	TIGD5.FL	GFPIVT	9	GFPIVT vs GFPIVT	FALSE	0.991246	0.988703	0.977337	0.901561
208	TIGD5	HT01088	TIGD5.FL	Lysate	HT01184	TIGD5.FL	Lysate	9	Lysate vs Lysate	TRUE	0.998587	0.996049	0.989751	0.91916
209	TIGD5	HT01088	TIGD5.FL	Lysate	HT01375	TIGD5.FL	GFPIVT	9	Lysate vs GFPIVT	TRUE	0.981938	0.97637	0.96374	0.879468
210	TIGD5	HT01184	TIGD5.FL	Lysate	HT01375	TIGD5.FL	GFPIVT	9	Lysate vs GFPIVT	TRUE	0.987168	0.983299	0.973535	0.901005
211	TPRX1	HT00057	TPRX1.DBD	IVT	HT00847	TPRX1.FL	Lysate	5	Lysate vs IVT	FALSE	0.796186	0.862006	0.851534	0.770698
212	TPRX1	HT00057	TPRX1.DBD	IVT	HT01002	TPRX1.DBD	GFPIVT	5	IVT vs GFPIVT	TRUE	0.774044	0.848247	0.845375	0.75369
213	TPRX1	HT00057	TPRX1.DBD	IVT	HT01229	TPRX1.FL	GFPIVT	5	IVT vs GFPIVT	FALSE	0.683196	0.747656	0.735583	0.653798
214	TPRX1	HT00847	TPRX1.FL	Lysate	HT01002	TPRX1.DBD	GFPIVT	5	Lysate vs GFPIVT	FALSE	0.961506	0.958268	0.955744	0.906159
215	TPRX1	HT00847	TPRX1.FL	Lysate	HT01229	TPRX1.FL	GFPIVT	5	Lysate vs GFPIVT	TRUE	0.975658	0.95328	0.937651	0.885874
216	TPRX1	HT01002	TPRX1.DBD	GFPIVT	HT01229	TPRX1.FL	GFPIVT	5	GFPIVT vs GFPIVT	FALSE	0.970642	0.964508	0.953251	0.885711
217	USF3	HT00028	USF3.DBD	IVT	HT00898	USF3.FL	Lysate	9	Lysate vs IVT	FALSE	0.987898	0.954596	0.935868	0.803449
218	USF3	HT00028	USF3.DBD	IVT	HT01273	USF3.DBD	GFPIVT	9	IVT vs GFPIVT	TRUE	0.969531	0.945323	0.915498	0.751152
219	USF3	HT00898	USF3.FL	Lysate	HT01273	USF3.DBD	GFPIVT	9	Lysate vs GFPIVT	FALSE	0.979349	0.961157	0.946588	0.861503
220	VDR	HT00194	VDR.FL	IVT	HT00388	VDR.FL	IVT	9	IVT vs IVT	TRUE	0.997058	0.996673	0.99061	0.902108
221	VDR	HT00194	VDR.FL	IVT	HT00697	VDR.FL	Lysate	9	Lysate vs IVT	TRUE	0.951966	0.922379	0.874241	0.749483
222	VDR	HT00194	VDR.FL	IVT	HT00793	VDR.FL	Lysate	9	Lysate vs IVT	TRUE	0.961641	0.922937	0.868993	0.712943
223	VDR	HT00388	VDR.FL	IVT	HT00697	VDR.FL	Lysate	9	Lysate vs IVT	TRUE	0.967839	0.944374	0.908167	0.818607
224	VDR	HT00388	VDR.FL	IVT	HT00793	VDR.FL	Lysate	9	Lysate vs IVT	TRUE	0.954166	0.930141	0.887771	0.764501
225	VDR	HT00697	VDR.FL	Lysate	HT00793	VDR.FL	Lysate	9	Lysate vs Lysate	TRUE	0.929133	0.938372	0.918498	0.791755
226	ZBED2	HT01003	ZBED2.FL	GFPIVT	HT01098	ZBED2.FL	Lysate	7	Lysate vs GFPIVT	TRUE	0.98839	0.98503	0.974991	0.902515
227	ZBED2	HT01003	ZBED2.FL	GFPIVT	HT01194	ZBED2.FL	Lysate	7	Lysate vs GFPIVT	TRUE	0.985949	0.981031	0.969801	0.900369
228	ZBED2	HT01098	ZBED2.FL	Lysate	HT01194	ZBED2.FL	Lysate	7	Lysate vs Lysate	TRUE	0.999629	0.999256	0.996422	0.944201
229	ZBED5	HT00004	ZBED5.DBD	IVT	HT01006	ZBED5.DBD	GFPIVT	9	IVT vs GFPIVT	TRUE	0.981583	0.943615	0.924409	0.804598
230	ZBED5	HT00004	ZBED5.DBD	IVT	HT01012	ZBED5.FL	Lysate	9	Lysate vs IVT	FALSE	0.764592	0.676478	0.638291	0.521826
231	ZBED5	HT00004	ZBED5.DBD	IVT	HT01108	ZBED5.FL	Lysate	9	Lysate vs IVT	FALSE	0.888251	0.822337	0.796634	0.680737
232	ZBED5	HT00004	ZBED5.DBD	IVT	HT01303	ZBED5.FL	GFPIVT	9	IVT vs GFPIVT	FALSE	0.819402	0.63116	0.596992	0.473714
233	ZBED5	HT01006	ZBED5.DBD	GFPIVT	HT01012	ZBED5.FL	Lysate	9	Lysate vs GFPIVT	FALSE	0.828437	0.782536	0.720759	0.58167
234	ZBED5	HT01006	ZBED5.DBD	GFPIVT	HT01108	ZBED5.FL	Lysate	9	Lysate vs GFPIVT	FALSE	0.931504	0.912371	0.88488	0.747713
235	ZBED5	HT01006	ZBED5.DBD	GFPIVT	HT01303	ZBED5.FL	GFPIVT	9	GFPIVT vs GFPIVT	FALSE	0.832744	0.725253	0.665835	0.52139
236	ZBED5	HT01012	ZBED5.FL	Lysate	HT01108	ZBED5.FL	Lysate	9	Lysate vs Lysate	TRUE	0.953932	0.925436	0.884821	0.738071
237	ZBED5	HT01012	ZBED5.FL	Lysate	HT01303	ZBED5.FL	GFPIVT	9	Lysate vs GFPIVT	TRUE	0.855888	0.816286	0.783826	0.631515
238	ZBED5	HT01108	ZBED5.FL	Lysate	HT01303	ZBED5.FL	GFPIVT	9	Lysate vs GFPIVT	TRUE	0.90215	0.852896	0.834507	0.669018
239	ZBTB47	HT01100	ZBTB47.FL	Lysate	HT01196	ZBTB47.FL	Lysate	9	Lysate vs Lysate	TRUE	0.998143	0.994972	0.986974	0.913783
240	ZBTB47	HT01100	ZBTB47.FL	Lysate	HT01257	ZBTB47.FL	GFPIVT	9	Lysate vs GFPIVT	TRUE	0.949637	0.940894	0.923546	0.844643
241	ZBTB47	HT01100	ZBTB47.FL	Lysate	HT01344	ZBTB47.DBD	GFPIVT	9	Lysate vs GFPIVT	FALSE	0.897276	0.876464	0.844312	0.77733
242	ZBTB47	HT01196	ZBTB47.FL	Lysate	HT01257	ZBTB47.FL	GFPIVT	9	Lysate vs GFPIVT	TRUE	0.95829	0.949849	0.93934	0.879713
243	ZBTB47	HT01196	ZBTB47.FL	Lysate	HT01344	ZBTB47.DBD	GFPIVT	9	Lysate vs GFPIVT	FALSE	0.913313	0.897451	0.875838	0.827971
244	ZBTB47	HT01257	ZBTB47.FL	GFPIVT	HT01344	ZBTB47.DBD	GFPIVT	9	GFPIVT vs GFPIVT	FALSE	0.975945	0.964822	0.943896	0.880022
245	ZBTB8A	HT00228	ZBTB8A.DBD	IVT	HT01099	ZBTB8A.FL	Lysate	5	Lysate vs IVT	FALSE	0.872833	0.843686	0.796903	0.606838
246	ZBTB8A	HT00228	ZBTB8A.DBD	IVT	HT01195	ZBTB8A.FL	Lysate	5	Lysate vs IVT	FALSE	0.968692	0.943199	0.89153	0.668272
247	ZBTB8A	HT01099	ZBTB8A.FL	Lysate	HT01195	ZBTB8A.FL	Lysate	5	Lysate vs Lysate	TRUE	0.90838	0.883163	0.849665	0.776321
248	ZBTB8B	HT00377	ZBTB8B.DBD	IVT	HT01090	ZBTB8B.FL	Lysate	7	Lysate vs IVT	FALSE	0.640198	0.603016	0.591214	0.541195
249	ZBTB8B	HT00377	ZBTB8B.DBD	IVT	HT01186	ZBTB8B.FL	Lysate	7	Lysate vs IVT	FALSE	0.938495	0.91408	0.897568	0.814102
250	ZBTB8B	HT01090	ZBTB8B.FL	Lysate	HT01186	ZBTB8B.FL	Lysate	7	Lysate vs Lysate	TRUE	0.849291	0.847005	0.844494	0.766179
251	ZFP3	HT00075	ZFP3.FL	Lysate	HT00100	ZFP3.FL	IVT	9	Lysate vs IVT	TRUE	0.669167	0.755765	0.711466	0.413079
252	ZGLP1	HT00013	ZGLP1.DBD	IVT	HT00674	ZGLP1.FL	Lysate	7	Lysate vs IVT	FALSE	0.909552	0.870166	0.829012	0.724974
253	ZGLP1	HT00013	ZGLP1.DBD	IVT	HT00770	ZGLP1.FL	Lysate	7	Lysate vs IVT	FALSE	0.951375	0.914232	0.878167	0.776851
254	ZGLP1	HT00674	ZGLP1.FL	Lysate	HT00770	ZGLP1.FL	Lysate	7	Lysate vs Lysate	TRUE	0.972367	0.976103	0.970477	0.899757
255	ZNF131	HT00453	ZNF131.DBD	IVT	HT00861	ZNF131.FL	Lysate	9	Lysate vs IVT	FALSE	0.650791	0.68675	0.712568	0.633224
256	ZNF131	HT00453	ZNF131.DBD	IVT	HT01275	ZNF131.DBD	GFPIVT	9	IVT vs GFPIVT	TRUE	0.474011	0.483579	0.494372	0.427882
257	ZNF131	HT00453	ZNF131.DBD	IVT	HT01328	ZNF131.FL	GFPIVT	9	IVT vs GFPIVT	FALSE	0.944335	0.918797	0.884252	0.704102
258	ZNF131	HT00861	ZNF131.FL	Lysate	HT01275	ZNF131.DBD	GFPIVT	9	Lysate vs GFPIVT	FALSE	0.963582	0.924502	0.872084	0.73866
259	ZNF131	HT00861	ZNF131.FL	Lysate	HT01328	ZNF131.FL	GFPIVT	9	Lysate vs GFPIVT	TRUE	0.817058	0.836529	0.836747	0.729102
260	ZNF131	HT01275	ZNF131.DBD	GFPIVT	HT01328	ZNF131.FL	GFPIVT	9	GFPIVT vs GFPIVT	FALSE	0.677951	0.671285	0.644872	0.522304
261	ZNF362	HT00433	ZNF362.DBD	IVT	HT00664	ZNF362.FL	Lysate	7	Lysate vs IVT	FALSE	0.416376	0.408206	0.493731	0.519371
262	ZNF362	HT00433	ZNF362.DBD	IVT	HT00760	ZNF362.FL	Lysate	7	Lysate vs IVT	FALSE	0.328083	0.303423	0.38359	0.419554
263	ZNF362	HT00433	ZNF362.DBD	IVT	HT01430	ZNF362.FL	GFPIVT	7	IVT vs GFPIVT	FALSE	0.219066	0.166921	0.228585	0.265081
264	ZNF362	HT00664	ZNF362.FL	Lysate	HT00760	ZNF362.FL	Lysate	7	Lysate vs Lysate	TRUE	0.988905	0.980448	0.972091	0.925025
265	ZNF362	HT00664	ZNF362.FL	Lysate	HT01430	ZNF362.FL	GFPIVT	7	Lysate vs GFPIVT	TRUE	0.971926	0.952662	0.932724	0.875819
266	ZNF362	HT00760	ZNF362.FL	Lysate	HT01430	ZNF362.FL	GFPIVT	7	Lysate vs GFPIVT	TRUE	0.989922	0.982818	0.97321	0.923161
267	ZNF367	HT00174	ZNF367.FL	Lysate	HT01432	ZNF367.FL	GFPIVT	5	Lysate vs GFPIVT	TRUE	0.979684	0.979177	0.976016	0.936075
268	ZNF395	HT00389	ZNF395.DBD	IVT	HT00668	ZNF395.FL	Lysate	5	Lysate vs IVT	FALSE	0.922349	0.807036	0.750378	0.663751
269	ZNF395	HT00389	ZNF395.DBD	IVT	HT00764	ZNF395.FL	Lysate	5	Lysate vs IVT	FALSE	0.842125	0.687915	0.614139	0.527729
270	ZNF395	HT00389	ZNF395.DBD	IVT	HT01008	ZNF395.DBD	GFPIVT	5	IVT vs GFPIVT	TRUE	0.969349	0.947176	0.945832	0.873936
271	ZNF395	HT00389	ZNF395.DBD	IVT	HT01435	ZNF395.FL	GFPIVT	5	IVT vs GFPIVT	FALSE	0.953878	0.919553	0.911773	0.824424
272	ZNF395	HT00668	ZNF395.FL	Lysate	HT00764	ZNF395.FL	Lysate	5	Lysate vs Lysate	TRUE	0.939888	0.924998	0.905943	0.835796
273	ZNF395	HT00668	ZNF395.FL	Lysate	HT01008	ZNF395.DBD	GFPIVT	5	Lysate vs GFPIVT	FALSE	0.922257	0.864304	0.814863	0.690673
274	ZNF395	HT00668	ZNF395.FL	Lysate	HT01435	ZNF395.FL	GFPIVT	5	Lysate vs GFPIVT	TRUE	0.933202	0.886889	0.84319	0.72299
275	ZNF395	HT00764	ZNF395.FL	Lysate	HT01008	ZNF395.DBD	GFPIVT	5	Lysate vs GFPIVT	FALSE	0.890989	0.787832	0.700978	0.56684
276	ZNF395	HT00764	ZNF395.FL	Lysate	HT01435	ZNF395.FL	GFPIVT	5	Lysate vs GFPIVT	TRUE	0.93628	0.863184	0.79628	0.668692
277	ZNF395	HT01008	ZNF395.DBD	GFPIVT	HT01435	ZNF395.FL	GFPIVT	5	GFPIVT vs GFPIVT	FALSE	0.988277	0.977319	0.959472	0.819926
278	ZNF407	HT00272	ZNF407.DBD	IVT	HT00900	ZNF407.FL	Lysate	9	Lysate vs IVT	FALSE	0.641222	0.641998	0.636574	0.446377
279	ZNF407	HT00272	ZNF407.DBD	IVT	HT01436	ZNF407.DBD	GFPIVT	9	IVT vs GFPIVT	TRUE	0.787157	0.804122	0.740381	0.485109
280	ZNF407	HT00900	ZNF407.FL	Lysate	HT01436	ZNF407.DBD	GFPIVT	9	Lysate vs GFPIVT	FALSE	0.709657	0.695549	0.694805	0.627257
281	ZNF48	HT00682	ZNF48.FL	Lysate	HT00778	ZNF48.FL	Lysate	9	Lysate vs Lysate	TRUE	0.632568	0.750536	0.767474	0.70743
282	ZNF48	HT00682	ZNF48.FL	Lysate	HT01448	ZNF48.FL	GFPIVT	9	Lysate vs GFPIVT	TRUE	0.605775	0.628786	0.601925	0.544537
283	ZNF48	HT00778	ZNF48.FL	Lysate	HT01448	ZNF48.FL	GFPIVT	9	Lysate vs GFPIVT	TRUE	0.907	0.866359	0.82248	0.722257
284	ZNF518B	HT01019	ZNF518B.FL	Lysate	HT01115	ZNF518B.FL	Lysate	9	Lysate vs Lysate	TRUE	0.898819	0.905095	0.91135	0.884578
285	ZNF518B	HT01019	ZNF518B.FL	Lysate	HT01462	ZNF518B.DBD	GFPIVT	9	Lysate vs GFPIVT	FALSE	0.26099	0.436033	0.500953	0.496046
286	ZNF518B	HT01115	ZNF518B.FL	Lysate	HT01462	ZNF518B.DBD	GFPIVT	9	Lysate vs GFPIVT	FALSE	0.621505	0.721671	0.751205	0.706167
287	ZNF800	HT01170	ZNF800.FL	Lysate	HT01560	ZNF800.DBD	GFPIVT	7	Lysate vs GFPIVT	FALSE	0.417189	0.468413	0.550631	0.567252
288	ZNF800	HT01170	ZNF800.FL	Lysate	HT01561	ZNF800.FL	GFPIVT	7	Lysate vs GFPIVT	TRUE	0.770741	0.753646	0.779948	0.761474
289	ZNF800	HT01560	ZNF800.DBD	GFPIVT	HT01561	ZNF800.FL	GFPIVT	7	GFPIVT vs GFPIVT	FALSE	0.886173	0.915626	0.92924	0.885607
290	ZSCAN25	HT00173	ZSCAN25.FL	Lysate	HT00334	ZSCAN25.DBD	IVT	9	Lysate vs IVT	FALSE	0.731086	0.816181	0.821974	0.64864
