## Supplementary Table S8 for "GHT-SELEX demonstrates unexpectedly high intrinsic sequence specificity and complex DNA binding of many human transcription factors"

### Sheet: Legend
Column
UID of an associated experiment	Identifier as in Table S3
HNGC Id.	HNGC identifier
Construct type	Whether the expressed protein is a full length construct or expresses all or partial regions of the coding sequence
DBD	Structural class of the DNA binding domain
GHT-SELEX result	Whether the associated experiment was successful or not
Gel and well	Gels displayed in the associated supplementary document are marked with a letter and well number
All wells with this TF	Indicates all wells with protein production for this TF, including experiments made with different construct types and using different expression methods
Prot. Source	Whether the proteins is produced in mammalian cells or using wheat germ extract based in vitro transcription-translation system
Gel annotation	Whether the protein is defined as successful
Has partial bands	Indicates if the protein contains also partial protein products
Construct comparison (FL vs. DBD)	Whether the experiment is part of comparison between two construct types
RCADEEM based modular binding type	Annotates if a successful C2H2 TF displayed modular binding activities based on RCADEEM analysis
Is a IVT vs lysate production comparison	Whether the experiment is part of comparison between two protein production strategies
eGFP level	eGFP fluorescence measured from the samples and is correlated with the eGFP concentration, see methods for details
GFP fusion protein AA length	Combination of the expression construct with both the protein of interest and eGFP
Kda	Approximate molecular weight counted from number of aminoacid residues
Note	Additional information

### Sheet: TableS8
UID of an associated experiment	HNGC Id.	Construct type	DBD	GHT-SELEX result	Gel and well	All wells with this TF	Prot. Source	Gel annotation	Has partial bands	Construct comparison (FL vs. DBD)	RCADEEM based modular binding type	Is a IVT vs lysate production comparison	eGFP level	GFP fusion protein AA length	Kda with eGFP	Note
GHT01169	GTF2IRD2B	FL	GTF2I	unsuccessful	A02	A02, C02, D02	eGFP_IVT	good	No	No	NA, not a C2H2 or is unsuccessful	Comparison1, both Unsuccessful	2199	949	130.79
GHT01153	GTF2IRD2B	FL	GTF2I	unsuccessful	C02	A02, C02, D02	Lysate	No	No	No	NA, not a C2H2 or is unsuccessful	Comparison1, both Unsuccessful	437	949	130.79	might a very very light band
GHT01153	GTF2IRD2B	FL	GTF2I	unsuccessful	D02	A02, C02, D02	Lysate	No	No	No	NA, not a C2H2 or is unsuccessful	Comparison1, both Unsuccessful	437	949	130.79	might a very very light band
GHT00730	KAT7	FL	C2H2 ZF	unsuccessful	A03	A03, C03	eGFP_IVT	good	Yes	No	NA, not a C2H2 or is unsuccessful	Comparison2, both Unsuccessful	Unknown	611	93.61
GHT01117	KAT7	FL	C2H2 ZF	unsuccessful	C03	A03, C03	Lysate	good	Yes	No	NA, not a C2H2 or is unsuccessful	Comparison2, both Unsuccessful	793	611	93.61
GHT00747	NCOA1	DBD	bHLH	unsuccessful	A04	A04, D03, C04	eGFP_IVT	good	Yes	Yes	NA, not a C2H2 or is unsuccessful	Comparison3, both Unsuccessful	Unknown	136	41.36
GHT00922	NCOA1	FL	bHLH	unsuccessful	C04	A04, D03, C04	Lysate	No	No	Yes	NA, not a C2H2 or is unsuccessful	Comparison3, both Unsuccessful	866	1441	184.91
GHT00922	NCOA1	FL	bHLH	unsuccessful	D03	A04, D03, C04	Lysate	good	Yes	Yes	NA, not a C2H2 or is unsuccessful	Comparison3, both Unsuccessful	866	1441	184.91
GHT01072	POGK	DBD	Brinker	unsuccessful	A05	A05, A06, C05	eGFP_IVT	good	Yes	Yes	NA, not a C2H2 or is unsuccessful	Comparison4, both Unsuccessful	1159	153	43.23	Extra band of 100 kDa
GHT00665	POGK	FL	Brinker	unsuccessful	A06	A05, A06, C05	eGFP_IVT	good	No	Yes	NA, not a C2H2 or is unsuccessful	Comparison4, both Unsuccessful	Unknown	609	93.39	DBD+FL comparison with A5
GHT01392	POGK	FL	Brinker	unsuccessful	C05	A05, A06, C05	Lysate	good	No	Yes	NA, not a C2H2 or is unsuccessful	Comparison4, both Unsuccessful	1303	609	93.39	Lysate was active in HT-SELEX
GHT00542	PRMT3	FL	C2H2 ZF	unsuccessful	A07	A07, C06	eGFP_IVT	good	No	No	NA, not a C2H2 or is unsuccessful	Comparison5, both Unsuccessful	Unknown	531	84.81
GHT00397	PRMT3	FL	C2H2 ZF	unsuccessful	C06	A07, C06	Lysate	good	No	No	NA, not a C2H2 or is unsuccessful	Comparison5, both Unsuccessful	14245	531	84.81
GHT01114	SETBP1	DBD1	AT hook	unsuccessful	A08	A08, D04, C07	eGFP_IVT	good	Yes	Yes	NA, not a C2H2 or is unsuccessful	Comparison6, both Unsuccessful	Unknown	112	38.72
GHT00825	SETBP1	FL	AT hook	unsuccessful	C07	A08, D04, C07	Lysate	No	No	Yes	NA, not a C2H2 or is unsuccessful	Comparison6, both Unsuccessful	426	1596	201.96
GHT00825	SETBP1	FL	AT hook	unsuccessful	D04	A08, D04, C07	Lysate	No	No	Yes	NA, not a C2H2 or is unsuccessful	Comparison6, both Unsuccessful	426	1596	201.96	has a low band
GHT00558	TET2	DBDwLinker	Unknown	unsuccessful	A09	A09, C08	eGFP_IVT	good	No	Yes	NA, not a C2H2 or is unsuccessful	Comparison7, both Unsuccessful	Unknown	463	77.33
GHT01025	TET2	FL	Unknown	unsuccessful	C08	A09, C08	Lysate	good	No	Yes	NA, not a C2H2 or is unsuccessful	Comparison7, both Unsuccessful	697	2023	248.93	Very light band
GHT00652	THAP2	FL	THAP finger	unsuccessful	A10	A10, C09	eGFP_IVT	good	Yes	No	NA, not a C2H2 or is unsuccessful	Comparison8, both Unsuccessful	Unknown	228	51.48
GHT00960	THAP2	FL	THAP finger	unsuccessful	C09	A10, C09	Lysate	good	No	No	NA, not a C2H2 or is unsuccessful	Comparison8, both Unsuccessful	1074	228	51.48
GHT00772	THAP7	FL	THAP finger	unsuccessful	A11	A11, B10, D05	eGFP_IVT	No	No	No	NA, not a C2H2 or is unsuccessful	Comparison9, both Unsuccessful	Unknown	309	60.39
GHT00772	THAP7	FL	THAP finger	unsuccessful	B10	A11, B10, D05	eGFP_IVT	No	No	No	NA, not a C2H2 or is unsuccessful	Comparison9, both Unsuccessful	Unknown	309	60.39
GHT00434	THAP7	FL	THAP finger	unsuccessful	D05	A11, B10, D05	Lysate	good	No	No	NA, not a C2H2 or is unsuccessful	Comparison9, both Unsuccessful	947	309	60.39
GHT01005	ZBED3	FL	BED ZF	unsuccessful	A12	A12, D06	eGFP_IVT	good	Yes	No	NA, not a C2H2 or is unsuccessful	Comparison10, both Unsuccessful	1004	234	52.14
GHT00651	ZBED3	FL	BED ZF	unsuccessful	D06	A12, D06	Lysate	good	No	No	NA, not a C2H2 or is unsuccessful	Comparison10, both Unsuccessful	3851	234	52.14	Has a larger extra band, likely a bisulphite bond. (Gels were run without a reducing agent)
GHT00950	ZNF280B	FL	C2H2 ZF	unsuccessful	A13	A13, D07	eGFP_IVT	good	No	No	NA, not a C2H2 or is unsuccessful	Comparison11, both Unsuccessful	3150	543	86.13
GHT00688	ZNF280B	FL	C2H2 ZF	unsuccessful	D07	A13, D07	Lysate	good	No	No	NA, not a C2H2 or is unsuccessful	Comparison11, both Unsuccessful	680	543	86.13
GHT00913	ZNF844	FL	C2H2 ZF	unsuccessful	A14	A14, D10	eGFP_IVT	good	No	No	NA, not a C2H2 or is unsuccessful	Comparison12, both Unsuccessful	1686	666	99.66	Light band
GHT00515	ZNF844	FL	C2H2 ZF	unsuccessful	D10	A14, D10	Lysate	good	No	No	NA, not a C2H2 or is unsuccessful	Comparison12, both Unsuccessful	538	666	99.66	Very light band ND10
NA	Untransfected parent cells	NA	#N/A	untested	B01	B01, I02, I04	Lysate	good	NA	No	NA, not a C2H2 or is unsuccessful	No	NA	NA	NA
NA	Untransfected parent cells	NA	#N/A	untested	I02	B01, I02, I04	Lysate	good	NA	No	NA, not a C2H2 or is unsuccessful	No	NA	NA	NA
NA	Untransfected parent cells	NA	#N/A	untested	I04	B01, I02, I04	Lysate	good	NA	No	NA, not a C2H2 or is unsuccessful	No	NA	NA	NA
GHT00394	MBD4	FL	MBD	unsuccessful	B02	B02	Lysate	good	No	No	NA, not a C2H2 or is unsuccessful	Lysate singleton	1453	580	90.2	Has a larger extra band, likely a bisulphite bond. (Gels were run without a reducing agent)
GHT00580	THAP10	FL	THAP finger	unsuccessful	B03	B03	Lysate	good	No	No	NA, not a C2H2 or is unsuccessful	Lysate singleton	916	257	54.67	Has a larger extra band, likely a bisulphite bond. (Gels were run without a reducing agent)
GHT00520	TTF1	FL	Myb/SANT	unsuccessful	B05	B05, I07	Lysate	good	No	No	NA, not a C2H2 or is unsuccessful	Lysate replicates	552	910	126.5	Light band
GHT00520	TTF1	FL	Myb/SANT	unsuccessful	I07	B05, I07	Lysate	good	No	No	NA, not a C2H2 or is unsuccessful	Lysate replicates	552	910	126.5
GHT00569	THAP4	FL	THAP finger	unsuccessful	B09	B06, B09, I08	eGFP_IVT	good	No	No	NA, not a C2H2 or is unsuccessful	Comparison13, both Unsuccessful	Unknown	577	89.87
GHT00405	THAP4	FL	THAP finger	unsuccessful	B06	B06, B09, I08	Lysate	good	No	No	NA, not a C2H2 or is unsuccessful	Comparison13, both Unsuccessful	769	577	89.87	Very strong higher band, likely a bisulphite bond. (Gels were run without a reducing agent)
GHT00405	THAP4	FL	THAP finger	unsuccessful	I08	B06, B09, I08	Lysate	good	No	No	NA, not a C2H2 or is unsuccessful	Comparison13, both Unsuccessful	769	577	89.87	Very strong higher band, likely a bisulphite bond. (Gels were run without a reducing agent)
GHT00658	MYRFL	DBD	Ndt80/PhoG	unsuccessful	B07	B07, B08, H07	eGFP_IVT	good	Yes	Yes	NA, not a C2H2 or is unsuccessful	Comparison14, Lysate successful	Unknown	246	53.46
GHT00618	MYRFL	FL	Ndt80/PhoG	unsuccessful	B08	B07, B08, H07	eGFP_IVT	good	No	Yes	NA, not a C2H2 or is unsuccessful	Comparison14, Lysate successful	Unknown	910	126.5
GHT00194	MYRFL	FL	Ndt80/PhoG	successful	H07	B07, B08, H07	Lysate	good	No	Yes	NA, not a C2H2 or is unsuccessful	Comparison14, Lysate successful	594	905	125.95
GHT00432	ZNF598	FL	C2H2 ZF	unsuccessful	D08	D08	Lysate	good	Yes	No	NA, not a C2H2 or is unsuccessful	Lysate singleton	3776	849	119.79
GHT00606	ZNF717	FL	C2H2 ZF	unsuccessful	D09	D09	Lysate	good	No		NA, not a C2H2 or is unsuccessful	Lysate singleton	532	864	121.44	light band
GHT00355	ZNF233	DBD	C2H2 ZF	successful	E02	E02, E03, G01	eGFP_IVT	good	No	Yes	1. Canonical (single continuous site)	Comparison15, eGFP-IVT successful	2252	402	70.62
GHT00356	ZNF233	FL	C2H2 ZF	successful	E03	E02, E03, G01	eGFP_IVT	good	No	Yes	1. Canonical (single continuous site)	Comparison15, eGFP-IVT successful	1935	670	100.1
GHT00801	ZNF233	FL	C2H2 ZF	unsuccessful	G01	E02, E03, G01	Lysate	good	No	Yes	NA, not a C2H2 or is unsuccessful	Comparison15, eGFP-IVT successful	368	670	100.1
GHT00344	ZNF347	FL	C2H2 ZF	successful	E05	E04, E05, G03	eGFP_IVT	good	No	Yes	3. Finger shift	Comparison16, eGFP-IVT successful	1465	840	118.8
GHT00343	ZNF347	DBD	C2H2 ZF	successful	E04	E04, E05, G03	eGFP_IVT	good	No	Yes	3. Finger shift	Comparison16, eGFP-IVT successful	2012	631	95.81	size smaller, 80KDa
GHT00898	ZNF347	FL	C2H2 ZF	unsuccessful	G03	E04, E05, G03	Lysate	good	Yes	Yes	NA, not a C2H2 or is unsuccessful	Comparison16, eGFP-IVT successful	461	840	118.8
GHT00097	ZNF362	FL	C2H2 ZF	successful	E06	E06, G04, J05	eGFP_IVT	good	No	No	1. Canonical (single continuous site)	Comparison17, both successful	3243	420	72.6
GHT01491	ZNF362	FL	C2H2 ZF	successful	G04	E06, G04, J05	Lysate	good	Yes	No	1. Canonical (single continuous site)	Comparison17, both successful	1227	420	72.6
GHT01491	ZNF362	FL	C2H2 ZF	successful	J05	E06, G04, J05	Lysate	good	No	No	1. Canonical (single continuous site)	Comparison17, both successful	1227	420	72.6
GHT00371	ZNF48	FL	C2H2 ZF	successful	E07	E07, G05	eGFP_IVT	good	No	No	2. Core motif with extension (partial zf usage)	Comparison18, both successful	2245	618	94.38
GHT00370	ZNF48	FL	C2H2 ZF	successful	G05	E07, G05	Lysate	good	Yes	No	2. Core motif with extension (partial zf usage)	Comparison18, both successful	2281	618	94.38
GHT00148	ZNF497	FL	C2H2 ZF	successful	E08	E08, G06	eGFP_IVT	good	No	No	2. Core motif with extension (partial zf usage); 4. Multiple DBDs; 5. Multiple modes	Comparison19, eGFP-IVT successful	2930	498	81.18
GHT01280	ZNF497	FL	C2H2 ZF	unsuccessful	G06	E08, G06	Lysate	good	No	No	NA, not a C2H2 or is unsuccessful	Comparison19, eGFP-IVT successful	1409	498	81.18
GHT00037	ZNF518B	DBD	C2H2 ZF	successful	E09	E09, G07	eGFP_IVT	good	Yes	Yes	7, RCADEEM not performed	Comparison20, both successful	2861	179	46.09
GHT00038	ZNF518B	FL	C2H2 ZF	successful	G07	E09, G07	Lysate	good	Yes	Yes	7, RCADEEM not performed	Comparison20, both successful	749	1074	144.54	mutiple higher bands
GHT01140	ZNF665	FL	C2H2 ZF	unsuccessful	G08	E10, E12, G08	Lysate	good	No	No	NA, not a C2H2 or is unsuccessful	Comparison29, eGFP-IVT successful; DBD vs FL	373	678	100.98
GHT00089	ZNF665	DBD	C2H2 ZF	successful	E10	E10, E12, G08	eGFP_IVT	good	No	Yes	3. Finger shift; 4. Multiple DBDs; 5. Multiple modes	Comparison29, eGFP-IVT successful; DBD vs FL	1362	553	87.23
GHT00090	ZNF665	FL	C2H2 ZF	successful	E11	E10, E12, G08	eGFP_IVT	good	No	Yes	3. Finger shift; 4. Multiple DBDs; 5. Multiple modes	Comparison29, eGFP-IVT successful; DBD vs FL	1469	678	100.98
GHT00524	ZNF728	FL	C2H2 ZF	unsuccessful	G09	E12, E13, G09	Lysate	good	No	Yes	NA, not a C2H2 or is unsuccessful	Comparison21, eGFP-IVT successful	474	622	94.82
GHT00250	ZNF728	DBD	C2H2 ZF	successful	E12	E13, E14, G09	eGFP_IVT	good	No	Yes	4. Multiple DBDs	Comparison21, eGFP-IVT successful	1542	500	81.4
GHT00251	ZNF728	FL	C2H2 ZF	successful	E13	E13, E14, G09	eGFP_IVT	good	No	Yes	4. Multiple DBDs	Comparison21, eGFP-IVT successful	1371	622	94.82
GHT00339	ZNF775	FL	C2H2 ZF	successful	E14	E14, G10	eGFP_IVT	good	No	No	4. Multiple DBDs	Comparison22, eGFP-IVT successful	1401	537	85.47
GHT00526	ZNF775	FL	C2H2 ZF	unsuccessful	G10	E14, G10	Lysate	good	No	No	NA, not a C2H2 or is unsuccessful	Comparison22, eGFP-IVT successful	517	537	85.47
GHT00015	ZNF853	DBD	C2H2 ZF	successful	F02	F02, F03	eGFP_IVT	good	No	Yes	1. Canonical (single continuous site)	DBD vs FL with eGFP IVT	2502	225	51.15
GHT00014	ZNF853	FL	C2H2 ZF	successful	F03	F02, F03	eGFP_IVT	good	Yes	Yes	1. Canonical (single continuous site)	DBD vs FL with eGFP IVT	2143	659	98.89	Size appears bigger than expected, 150KDa, protein has glutamine repeats that are known to cause this
GHT00082	ZNF471	DBD	C2H2 ZF	successful	F04	F04, F05, H08	eGFP_IVT	good	No	Yes	2. Core motif with extension (partial zf usage)	Comparison23, eGFP-IVT successful	2019	492	80.52	Size appears smaller than expected, 70KDa
GHT00083	ZNF471	FL	C2H2 ZF	successful	F05	F04, F05, H08	eGFP_IVT	good	No	Yes	2. Core motif with extension (partial zf usage)	Comparison23, eGFP-IVT successful	1623	626	95.26	Size appears smaller than expected, 85KDa
GHT01057	ZNF471	FL	C2H2 ZF	unsuccessful	H08	F04, F05, H08	Lysate	good	No	Yes	NA, not a C2H2 or is unsuccessful	Comparison23, eGFP-IVT successful	579	626	95.26
GHT00146	ZNF668	DBD1	C2H2 ZF	successful	F06	F06, F07, F08, H09, I06	eGFP_IVT	good	Yes	Yes	2. Core motif with extension (partial zf usage)	Comparison24, eGFP-IVT successful	1854	487	79.97
GHT00721	ZNF668	DBD2	C2H2 ZF	unsuccessful	F07	F06, F07, F08, H09, I06	eGFP_IVT	good	Yes	Yes	NA, not a C2H2 or is unsuccessful	Comparison24, eGFP-IVT successful	2265	154	43.34
GHT00147	ZNF668	FL	C2H2 ZF	successful	F08	F06, F07, F08, H09, I06	eGFP_IVT	good	Yes	Yes	2. Core motif with extension (partial zf usage)	Comparison24, eGFP-IVT successful	1660	642	97.02
GHT01450	ZNF668	FL	C2H2 ZF	unsuccessful	H09	F06, F07, F08, H09, I06	Lysate	No	No	Yes	NA, not a C2H2 or is unsuccessful	Comparison24, eGFP-IVT successful	314	642	97.02
GHT01450	ZNF668	FL	C2H2 ZF	unsuccessful	I06	F06, F07, F08, H09, I06	Lysate	No	No	Yes	NA, not a C2H2 or is unsuccessful	Comparison24, eGFP-IVT successful	314	642	97.02
GHT00496	TIGD4	DBD	CENPB	successful	F09	F09, F10, H03	eGFP_IVT	good	Yes	Yes	NA, not a C2H2 or is unsuccessful	Comparison25, both successful	1437	196	47.96
GHT00525	TIGD4	FL	CENPB	unsuccessful	F10	F09, F10, H03	eGFP_IVT	good	No	Yes	NA, not a C2H2 or is unsuccessful	Comparison25, both successful	Unknown	512	82.72
GHT00065	TIGD4	FL	CENPB	successful	H03	F09, F10, H03	Lysate	good	No	Yes	NA, not a C2H2 or is unsuccessful	Comparison25, both successful	4084	512	82.72
GHT00064	TIGD5	DBD	CENPB	successful	F11	F11, F12, H02	eGFP_IVT	good	Yes	Yes	NA, not a C2H2 or is unsuccessful	Comparison26, both successful	1303	227	51.37
GHT00744	TIGD5	FL	CENPB	successful	F12	F11, F12, H02	eGFP_IVT	good	Yes	Yes	NA, not a C2H2 or is unsuccessful	Comparison26, both successful	Unknown	642	97.02
GHT00272	TIGD5	FL	CENPB	successful	H02	F11, F12, H02	Lysate	good	Yes	Yes	NA, not a C2H2 or is unsuccessful	Comparison26, both successful	2317	642	97.02
GHT00095	ZNF407	DBD	C2H2 ZF	successful	F13	F13, H05	eGFP_IVT	good	No	Yes	7, RCADEEM not performed	Comparison27, both successful	2729	453	76.23
GHT00096	ZNF407	FL	C2H2 ZF	successful	H05	F13, H05	Lysate	good	Yes	Yes	7, RCADEEM not performed	Comparison27, both successful	408	2248	273.68
GHT00178	ZNF800	DBD	C2H2 ZF	successful	F14	F14, F15, H06	eGFP_IVT	good	No	Yes	7, RCADEEM not performed	Comparison28, both successful	1630	483	79.53
GHT00179	ZNF800	FL	C2H2 ZF	successful	F15	F14, F15, H06	eGFP_IVT	good	No	Yes	7, RCADEEM not performed	Comparison28, both successful	1454	664	99.44
GHT00501	ZNF800	FL	C2H2 ZF	successful	H06	F14, F15, H06	Lysate	good	No	Yes	7, RCADEEM not performed	Comparison28, both successful	1109	664	99.44
GHT00334	ZFP3	FL	C2H2 ZF	successful	H04	H04	Lysate	good	No	No	6. Irregular (more complex or odd)	Lysate singleton	Unknown	502	81.6567
NA	eGFP	NA	#N/A	NA	H10	H10, I05, J02	Lysate	good	NA	NA	NA, not a C2H2 or is unsuccessful	No	Unknown	238	26.4
NA	eGFP	NA	#N/A	NA	I05	H10, I05, J02	Lysate	good	NA	NA	NA, not a C2H2 or is unsuccessful	No	Unknown	238	26.4
NA	eGFP	NA	#N/A	NA	J02	H10, I05, J02	Lysate	good	NA	NA	NA, not a C2H2 or is unsuccessful	No	Unknown	238	26.4
GHT00167	PRDM13	FL	C2H2 ZF	successful	I09	I09	Lysate	good	Yes	No	1. Canonical (single continuous site)	Lysate singleton	1991	707	104.17
GHT00786	ZNF721	FL	C2H2 ZF	unsuccessful	I10	I10	Lysate	No	No	No	NA, not a C2H2 or is unsuccessful	Lysate singleton	425	923	127.93	no band
GHT00040	CTCF	FL	C2H2 ZF	successful	J03	J03	Lysate	good	No	No	2. Core motif with extension (partial zf usage)	Lysate singleton	1817	727	106.37
GHT00202	YY1	FL	C2H2 ZF	successful	J04	J04	Lysate	good	No	No	1. Canonical (single continuous site)	Lysate singleton	1757	415	72.05
GHT01228	PCGF2	FL	Unknown	unsuccessful	J06	J06	eGFP_IVT	good	No	No	NA, not a C2H2 or is unsuccessful	eGFP-IVT singleton	Unknown	344	64.24
