## Supplementary Table S9 for "GHT-SELEX demonstrates unexpectedly high intrinsic sequence specificity and complex DNA binding of many human transcription factors"

### Sheet: Readme
Column name	Description
TF	HNGC identifier of the transcription factor
PWM	Hughes lab. PWM identifier used in the prediction
ChIP–GHT Jaccard	Optimal Jaccard between GHT-SELEX/MAGIX peaks and ChIP-seq peaks
ChIP–GHT N	Optimal N (i.e. optimal number of peaks in which the Jaccard is maximum) between GHT-SELEX/MAGIX peaks and ChIP-seq peaks
ChIP–PWM Sum Jaccard	Optimal Jaccard between PWM predicted binding sites and ChIP-seq peaks, using a sum of PWM match scores.
ChIP–PWM Sum N	Optimal N of peaks for the described comparison
ChIP–PWM Max Jaccard	Optimal Jaccard between PWM predicted binding sites and ChIP-seq peaks, using based on individual PWM match scores.
ChIP–PWM Max N	Optimal N of peaks for the described comparison
GHT–PWM Sum Jaccard	Optimal Jaccard between PWM predicted binding sites and GHT-SELEX peaks, using a sum of PWM match scores.
GHT–PWM Sum N	Optimal N of peaks for the described comparison
Total peaks in GHT-SELEX
ChIP–GHT MAGIX score cut-off	MAGIX score cut-off for GHT-SELEX peaks at the optimal ChIP–GHT N
ChIP–GHT log(p-value) cut-off	log p-value cut-off for ChIP-seq peaks at the optimal ChIP–GHT N

### Sheet: TableS9
TF	PWM	ChIP–GHT Jaccard	ChIP–GHT N	ChIP–PWM Sum Jaccard	ChIP–PWM Sum N	ChIP–PWM Max Jaccard	ChIP–PWM Max N	GHT–PWM Sum Jaccard	GHT–PWM Sum N	Total peaks in GHT-SELEX	ChIP–GHT MAGIX score cut-off	ChIP–GHT log(p-value) cut-off
BATF2	PWM000075	0.025109	3409	0.0184916	43333	0.0170547	43280	0.0869565	100	4079	0.494188	31.827
CAMTA1	PWM000118	0.0336134	123	0.034447	3994	0.0264202	3817	0.0609629	59772	59881	1.16553	34.8304
CAMTA2	PWM000142	0.0416667	100	0.0638298	100	0.0468085	123	0.258633	6925	40390	1.41997	7.88939
CGGBP1	PWM000210	0.274929	5501	0.420814	8700	0.368639	12728	0.492049	1595	5504	-0.00933737	18.3299
CREB3L3	PWM000284	0.0192025	4684	0.0156997	3720	0.0155144	3371	0.188632	8250	24564	0.527647	5.01283
CTCF	PWM000310	0.450719	30505	0.340652	31570	0.340206	31397	0.42887	15744	56456	0.380404	142.019
CXXC4	PWM000325	0.178285	18563	0.420975	13468	0.0775827	20296	0.142138	63263	80818	0.425917	16.6925
DMTF1	PWM000380	0.0981371	8577	0.109875	45880	0.108093	45408	0.470305	1832	8577	0.00521359	48.6667
DNTTIP1	PWM000419	0.047619	143	0.0100519	54437	0.00753311	54268	0.0353982	117	11622	1.44158	49.7282
ELF3	PWM000465	0.14136	96825	0.149936	106476	0.144874	106475	0.208004	96367	96842	0.0075023	5.12594
FAM200B	PWM000467	0.140884	3717	0.275274	5440	0.17178	5099	0.15129	3725	3725	0.094201	6.85269
FBXL19	PWM000531	0.294097	16700	0.400446	12089	0.177874	18015	0.300247	21693	29535	0.486994	5.16965
FIZ1	PWM000556	0.155423	3678	0.15433	52148	0.150096	52043	0.275109	146	12135	0.470036	28.2753
FLI1	PWM000587	0.147063	68693	0.14918	43306	0.124376	71738	0.282618	37641	129528	0.306092	4.97261
FLYWCH1	PWM000599	0.0126582	100	0.0549372	2938	0.0384845	4358	0.038961	100	6030	0.503903	105.73
FOSL2	PWM000627	0.107877	25315	0.201427	104899	0.198144	104149	0.174841	25240	25315	-0.0184511	38.8131
GABPA	PWM000688	0.19708	1640	0.112387	4506	0.0922908	4240	0.393782	4281	48523	0.858663	351.43
GCM1	PWM000730	0.175319	69122	0.160078	81329	0.1279	82842	0.208316	741	70238	0.0531108	7.53868
GLI4	PWM000777	0.114865	660	0.129288	642	0.129288	642	0.318966	306	3500	0.584487	10.2265
JRK	PWM038292	0.0430464	315	0.0530035	1341	0.0520886	3671	0.199125	274	15361	1.01186	111.917
KDM2A	PWM000899	0.399126	14333	0.571708	11066	0.37412	13656	0.429798	24145	129470	0.752304	18.6725
LEF1	PWM000933	0.0477019	43334	0.0663038	86204	0.0648467	86124	0.293806	43283	43383	0.145109	10.2884
LEUTX	PWM000962	0.00968451	15378	0.0143947	15063	0.0139432	15162	0.108135	97899	106330	0.7602	3.87702
MAX	PWM001025	0.0667417	36038	0.0824118	20138	0.0667076	31258	0.298329	100378	133092	0.531375	3.18258
MGA	PWM001108	0.0382273	14958	0.0383304	31281	0.0357761	30544	0.175178	1444	14961	0.0065107	8.93381
MKX	PWM001152	0.0102524	30399	0.0124515	59459	0.00485621	58921	0.0499244	347	30409	0.00520873	8.79724
MSANTD1	PWM001197	0.0388307	5384	0.126209	160413	0.124819	160415	0.154427	2751	5452	0.143827	98.5315
MSANTD4	PWM001209	0.0114772	21107	0.0126874	41745	0.0123543	40603	0.161616	230	21122	0.0813522	10.0474
MYF6	PWM001260	0.094838	74605	0.113378	122513	0.104441	122475	0.210519	64984	74679	0.0358066	12.8639
MYPOP	PWM001308	0.135315	19870	0.132598	12759	0.0976938	15826	0.147789	26363	28114	0.254013	35.2389
MYRFL	PWM002425	0.0918881	7807	0.0737113	49901	0.0715275	47953	0.094195	999	8037	0.334901	13.461
NACC2	PWM001391	0.178067	5731	0.251073	1531	0.0750622	11243	0.19759	15454	15457	0.150189	6.77855
NFKB1	PWM001438	0.212047	37488	0.232531	40032	0.225879	39610	0.586441	32643	38665	0.945416	23.8501
NR1H4	PWM001456	0.0236025	412	0.058613	1183	0.0582363	954	0.165049	120	10749	0.0397381	23.6979
PAX7	PWM001537	0.0126593	23818	0.0262963	106625	0.0263012	106625	0.456145	10758	23828	0.0144317	16.8364
POU5F1	PWM001584	0.0530283	5029	0.043038	412	0.014058	38321	0.0840787	303	5032	1.56613	563.17
PRDM10	PWM001594	0.117712	254	0.0694627	72112	0.0687084	70383	0.196911	310	2455	-0.00610091	4.0923
PRDM13	PWM001636	0.126688	67652	0.0797081	68159	0.0606976	68284	0.165791	26796	67669	0.106802	20.8914
PRDM5	PWM001672	0.158107	48712	0.105373	106863	0.0991423	106874	0.0781899	52410	52488	0.406079	3.63893
RARA	PWM001689	0.0141828	16429	0.0070922	213	0.00478695	14903	0.0915063	76761	76924	1.01471	418.619
RFX5	PWM001734	0.116841	693	0.182451	2675	0.178178	5642	0.245283	165	4847	1.16697	16.8448
RORB	PWM001802	0.025641	100	0.0189702	188	0.0107527	188	0.103652	21841	33792	1.03469	24.7563
SALL3	PWM001887	0.0917874	226	0.177966	139	0.00646081	5647	0.0861619	416	41233	0.0314711	15.75
SLC2A4RG	PWM001936	0.193613	3719	0.207451	7795	0.166624	6788	0.328272	2012	3721	0.276069	23.319
SOX15	PWM001978	0.00649801	13437	0.0187573	62636	0.0164384	62668	0.0184188	15938	15952	0.260854	42.3185
SOX2	PWM002013	0.0253312	25885	0.040084	99055	0.0363251	99039	0.038739	7595	31936	0.538462	12.6804
SP100	PWM002037	0.0237372	5143	0.0699927	29275	0.0149474	32338	0.0335248	5264	5267	1.24325	10.8153
SP140	PWM002077	0.00554529	272	0.00214562	3503	0.00205508	1219	0.00159637	13019	17087	1.08529	96.445
SP140L	PWM002104	0.0146628	346	0.0481885	69644	0.0481914	69379	0.0139637	23999	26803	0.121254	7.45267
SRY	PWM002141	0.014087	23324	0.0159401	42766	0.0136153	42751	0.0180912	22257	23497	1.2712	24.842
TERF1	PWM002178	0.464407	108	0.587302	100	0.352941	115	0.602151	149	4588	0.137016	6.82921
TET3	PWM002198	0.204937	21650	0.347645	12524	0.160295	16882	0.237839	39289	39476	0.139452	66.7157
TIGD3	PWM002267	0.0651876	13587	0.104393	180822	0.10421	180710	0.239413	12475	14260	-0.0368283	8.60874
TIGD5	PWM002314	0.0606155	39308	0.0590311	82229	0.059038	82220	0.182006	716	39309	0.16902	48.1884
TPRX1	PWM002375	0.0688711	56729	0.139712	179398	0.138865	179611	0.0918243	26789	57575	0.122827	98.013
USF3	PWM002464	0.0734333	8376	0.0872315	9971	0.0771082	9401	0.313314	12661	24829	0.93579	6.90875
VDR	PWM002516	0.0291262	318	0.0411552	1442	0.0409605	1474	0.276644	563	55314	1.04098	50.3836
YY1	PWM002543	0.0887093	59480	0.15358	1583	0.151901	1492	0.183449	21358	76752	0.0995652	5.84782
ZBED2	PWM100759	0.0588235	234	0.039604	1155	0.0268761	10851	0.0992366	108	7270	0.803811	211.446
ZBED4	PWM102045	0.0332481	15756	0.0588937	19526	0.0470111	14638	0.0568562	158	15759	-0.00933001	7.28613
ZBED5	PWM002649	0.0808427	9927	0.139376	61479	0.123796	61416	0.156096	9793	9928	-0.0420798	55.9049
ZBED9	PWM002692	0.0349088	38614	0.0185464	65477	0.0186314	65744	0.212815	530	38975	0.182967	7.57853
ZBTB40	PWM002736	0.484661	3545	0.379135	3533	0.378328	3533	0.604412	3200	11927	0.86661	225.529
ZBTB41	PWM002761	0.122244	3920	0.174305	40419	0.137677	66175	0.0697044	3944	3946	0.442794	109.577
ZBTB47	PWM002804	0.219906	13121	0.206184	15877	0.203731	20421	0.425339	1260	17564	0.194786	8.56031
ZBTB8A	PWM002856	0.108762	9598	0.400656	10895	0.0312092	52297	0.111459	9593	9604	0.0174718	98.055
ZBTB8B	PWM002864	0.0388926	1576	0.0855043	21709	0.0683896	24101	0.0652252	739	2021	0.436242	53.8964
ZFP3	PWM002952	0.172671	236	0.379266	1071	0.379266	1071	0.124274	242	3591	0.617138	45.7683
ZFTA	PWM003007	0.0961933	22555	0.341183	76886	0.342724	76591	0.0796622	22149	22560	-0.0216511	22.89
ZIM3	PWM003081	0.343441	28489	0.17425	27840	0.173637	27900	0.173319	28255	29087	0.565775	6.25572
ZKSCAN4	PWM003117	0.219219	203	0.207407	163	0.187739	155	0.418312	395	19924	1.28437	32.8627
ZNF131	PWM003213	0.179041	10199	0.268991	16534	0.246027	16289	0.473322	214	10213	0.0696602	29.6896
ZNF134	PWM003246	0.274448	707	0.168524	839	0.168524	839	0.321668	642	9357	1.47693	34.9331
ZNF18	PWM003405	0.111111	150	0.0508377	18314	0.0486916	17833	0.158159	1038	14912	1.59241	110.409
ZNF20	PWM003431	0.43662	102	0.306931	132	0.306931	132	0.368421	130	7090	1.83501	368.882
ZNF215	PWM003472	0.0842105	103	0.0719187	9334	0.0474731	13156	0.141274	103	6517	1.48177	64.468
ZNF226	PWM003524	0.232877	135	0.033557	385	0.0336474	384	0.0970242	3539	21207	1.75839	35.988
ZNF233	PWM003568	0.0239234	107	0.0958158	2213	0.0991444	2184	0.183947	8253	8256	1.54571	18.8408
ZNF234	PWM003628	0.131579	172	0.0340136	2052	0.0340479	2050	0.123596	100	3747	1.29363	60.4975
ZNF250	PWM003653	0.184755	2347	0.11362	2269	0.11362	2269	0.201989	1934	6743	0.643124	6.89912
ZNF251	PWM003658	0.321616	7181	0.201448	9462	0.201654	9083	0.259101	7090	28382	1.02333	40.046
ZNF260	PWM003684	0.111274	759	0.11041	3344	0.112	278	0.199282	668	1736	0.666324	22.9541
ZNF264	PWM003714	0.0677291	134	0.0535932	865	0.0537241	863	0.0707071	212	2335	0.601472	17.4711
ZNF275	PWM003748	0.0132159	115	0.0132159	460	0.0132159	460	0.368043	381	8193	1.73026	189.953
ZNF286B	PWM003766	0.234568	100	0.177778	106	0.177778	106	0.307692	289	11819	1.97617	28.5858
ZNF322	PWM003871	0.0374554	1745	0.0711894	4879	0.071307	4879	0.076412	162	3944	0.650487	10.9357
ZNF347	PWM003932	0.591433	966	0.518435	1009	0.519216	1008	0.603922	818	27213	1.48552	948.324
ZNF35	PWM003959	0.0208402	10005	0.0123035	88387	0.0124469	88398	0.156349	5020	19726	0.487965	20.1339
ZNF362	PWM004025	0.0655043	31166	0.497208	171845	0.0315382	171919	0.0461192	37132	37134	0.164344	41.5996
ZNF367	PWM004066	0.143423	127090	0.152023	132908	0.144077	130315	0.151139	182861	182876	0.45338	4.46353
ZNF384	PWM004138	0.0671176	104915	0.347953	227487	0.023543	227485	0.0662267	104539	105034	0.129293	11.3424
ZNF395	PWM004142	0.167554	4221	0.232191	4199	0.0900756	3567	0.394064	26444	53107	0.496449	4.12106
ZNF407	PWM004178	0.213321	337	0.128145	482	0.1261	480	0.218274	120	8801	1.05373	185.187
ZNF43	PWM004214	0.495935	644	0.283221	478	0.282759	465	0.287671	423	7215	0.611845	32.2113
ZNF436	PWM004241	0.407813	1928	0.453338	4594	0.453338	4594	0.363749	1928	3833	1.54841	166.447
ZNF470	PWM004290	0.303226	101	0.0710059	181	0.0728477	162	0.0622357	8039	16754	1.61447	295.458
ZNF471	PWM004322	0.161151	14236	0.0189045	42040	0.0186023	41971	0.186845	9112	18362	0.653856	27.4395
ZNF48	PWM004349	0.391304	144	0.440415	139	0.0626186	140	0.486307	1289	41428	1.47858	88.3886
ZNF493	PWM004421	0.507538	150	0.306358	113	0.306358	113	0.388889	100	5281	1.50433	124.905
ZNF500	PWM004464	0.0563107	136	0.0588908	463	0.0526316	455	0.217742	151	8190	0.863329	137.511
ZNF510	PWM004515	0.434066	261	0.299191	241	0.299191	241	0.318182	261	24649	1.456	116.454
ZNF518B	PWM004581	0.186375	27768	0.240946	73706	0.229144	65813	0.380349	19064	58820	0.428716	15.2501
ZNF551	PWM004631	0.414634	522	0.350932	435	0.350932	435	0.286255	510	5338	1.09056	181.671
ZNF57	PWM004724	0.256484	109	0.20603	240	0.203008	240	0.290323	110	9950	1.47352	485.354
ZNF575	PWM004745	0.420118	120	0.397333	131	0.0773017	6456	0.575935	537	5013	1.86519	128.196
ZNF596	PWM004818	0.0812604	326	0.0502973	1634	0.0376911	7874	0.208167	1361	1694	0.822357	11.308
ZNF606	PWM004854	0.0926548	1138	0.178523	12972	0.178868	12814	0.377729	631	9152	0.964511	49.3818
ZNF623	PWM004913	0.148338	1347	0.499476	5367	0.499476	5367	0.268366	423	1806	0.490512	145.31
ZNF648	PWM004990	0.0928836	32757	0.101677	48330	0.0944983	48014	0.102934	32753	32762	-0.0156569	6.55886
ZNF66	PWM005018	0.124324	104	0.0123203	986	0.0118881	1447	0.0800663	1467	3604	1.50571	35.8248
ZNF665	PWM005079	0.231132	261	0.0346693	2104	0.0346693	2104	0.0607566	1388	18710	1.55538	75.4257
ZNF672	PWM005120	0.247706	136	0.113402	108	0.113402	108	0.199271	823	33576	1.00927	16.9933
ZNF676	PWM005154	0.220238	205	0.162791	200	0.162791	200	0.730769	180	2124	1.67305	35.7171
ZNF678	PWM005185	0.29	129	0.380846	155	0.380846	155	0.196911	155	5842	1.56278	77.7066
ZNF683	PWM005224	0.0178882	4097	0.0155902	114	0.0100571	4645	0.0770856	12233	12234	0.74399	5.41556
ZNF689	PWM005261	0.266611	1525	0.245676	2539	0.245676	2539	0.234855	744	8960	1.37704	23.4139
ZNF696	PWM005287	0.282051	100	0.30719	100	0.30719	100	0.474359	115	1961	1.90932	72.7324
ZNF699	PWM005304	0.244681	117	0.0826087	249	0.0826087	249	0.22619	103	4099	1.26976	138.076
ZNF70	PWM005355	0.183432	100	0.0514142	29683	0.0157972	29772	0.140406	5649	5723	1.73284	169.842
ZNF721	PWM005513	0.131505	5468	0.081354	26132	0.0793677	26152	0.18396	3543	6270	0.91786	24.2762
ZNF724	PWM005542	0.520629	387	0.372957	462	0.372957	462	0.519149	357	34893	0.749328	265.762
ZNF726	PWM005544	0.282297	134	0.20398	121	0.140401	199	0.141509	121	5404	1.69003	46.7395
ZNF728	PWM005588	0.652174	209	0.530159	241	0.529851	205	0.636364	243	7749	1.50564	407.279
ZNF732	PWM005632	0.271691	1004	0.163035	1441	0.164155	1468	0.260239	1477	17970	1.3142	64.3279
ZNF746	PWM005658	0.0680913	7647	0.145232	22738	0.0669801	22696	0.198718	4954	7648	0.0281573	21.7035
ZNF770	PWM005686	0.030051	4893	0.0955314	95644	0.0582193	95658	0.175202	109	5605	0.53701	44.6101
ZNF772	PWM005732	0.169591	100	0.159091	102	0.156069	100	0.475248	149	2733	1.57085	31.74
ZNF773	PWM005737	0.360544	100	0.25	100	0.25	100	0.364865	101	1118	1.19597	32.6113
ZNF775	PWM005778	0.191953	15316	0.149649	65826	0.129003	65835	0.145688	20352	21366	0.596139	15.8809
ZNF780B	PWM005796	0.49713	326	0.367273	188	0.194969	190	0.321773	343	8629	1.50383	330.13
ZNF800	PWM005851	0.211271	26072	0.166166	15138	0.13762	11482	0.194029	28317	28348	0.13422	5.68965
ZNF814	PWM005903	0.165354	148	0.0604782	377	0.0626781	373	0.134146	372	1873	1.26947	9.43324
ZNF831	PWM005967	0.059442	27158	0.0902502	17749	0.0587861	23270	0.161638	41866	41922	0.3487	4.20937
ZNF836	PWM005990	0.403509	620	0.437834	1142	0.437834	1142	0.323894	374	1763	1.16585	161.873
ZNF841	PWM006037	0.12767	594	0.124715	1479	0.12471	1452	0.11798	1483	1574	1.01093	70.1582
ZSCAN2	PWM006266	0.432967	326	0.134801	2938	0.134582	2938	0.374831	254	4271	0.814422	125.039
ZSCAN25	PWM006286	0.0765373	42070	0.118169	57560	0.096367	57852	0.229418	3849	42301	0.0697664	5.81938
		0.12767		0.128145		0.0976938		0.19759
		0.0535714
