## Supplementary Table S10 for "GHT-SELEX demonstrates unexpectedly high intrinsic sequence specificity and complex DNA binding of many human transcription factors"

### Sheet: Legend
Column	Description
TF	HNGC symbol
#DBDs	Number of C2H2 DBDs in the analyzed isoform of the TF
Gaps between TFs	Gaps between the C2H2 DBDs
# Clear motifs	Number of motifs curated from highest ranked peaks by manual inspection
Canonical (single continuous site)	Whether this TF binding modularity was observed in manual curation
Core motif + variable extension (partial ZF usage)	Whether this TF binding modularity was observed in manual curation
Finger shift	Whether this TF binding modularity was observed in manual curation
Multiple DBDs	Whether this TF binding modularity was observed in manual curation
Variable spacing	If it was observed that the TF binds two sub-sites that have variable spacing between them
Complex or odd	Whether the TF displayed binding activity that does not fit with other binding modes and
Has recent internal duplications (0-3 edits)	Whether the TF contains DBDs that are very similar to other DBDs in the TF and have likely arosen from an internal duplication
Has array duplications (0-5 edits in an array)	Whether the TF contains adjacent DBDs that are very similar to other set of adjacent DBDs in the TF and have likely arosen from an internal duplication of a region with multiple DBDs
Has data from multiple constructs
Note

### Sheet: TableS10
TF	Role in study	#DBDs	HT-SELEX available	ChIP-seq available	Has data from multiple constructs	Gaps between TFs	1. Canonical (single continuous site)	2. Core motif with extension (partial zf usage)	3. Finger shift	4. Multiple DBDs	Multiple modes	Irregular (more complex or odd)	Has recent internal duplications (0-3 edits)	Has array duplications (0-5 edits in an array)	Note
GLI4	Control	7	TRUE	TRUE		5_5_5_5_5_5	x						No	No
PRDM13	Codebook TF	3	TRUE	TRUE		5_6	x						No	No
YY1	Control	4	TRUE	TRUE		4_5_5	x						No	No
SNAI1	Control	4	TRUE	FALSE		3_5_5	x						No	No
ZBTB24	Codebook TF	8	TRUE	FALSE		5_5_5_6_5_5_5	x						No	No
ZSCAN4	Control	4	TRUE	FALSE		5_5_5	x						No	No
ZNF142	Codebook TF	25	TRUE	TRUE		5_6_10_67_34_5_5_5_4_299_9_216_9_12_5_5_34_142_5_5_5_5_5_5	x						No	No
ZNF18	Control	5	TRUE	TRUE		5_5_5_5	x						No	No
ZNF20	Codebook TF	12	TRUE	TRUE		5_5_5_5_5_5_5_5_5_5_5	x						No	No
ZNF233	Codebook TF	9	FALSE	TRUE		31_5_5_5_5_5_5_5	x						No	Yes	Pattern could have contribution frtom C-terminal truncation of DBDs. Western blot shows a single band
ZNF260	Control	13	TRUE	TRUE		5_5_30_5_5_5_5_5_5_5_5_5	x						No	No
ZNF275	Codebook TF	11	TRUE	FALSE		5_29_5_5_5_5_5_5_5_5	x					x	No	No
ZNF335	Codebook TF	10	TRUE	TRUE	DBD1,DBD2	5_16_5_8_34_317_5_5_5	x						No	No
ZNF358	Codebook TF	9	TRUE	FALSE		5_5_5_5_5_5_5_5	x						No	No
ZNF362	Codebook TF	6	TRUE	TRUE		5_5_5_5_7	x						No	No
ZNF384	Control	8	TRUE	TRUE		5_5_10_5_5_5_7	x						Yes	Yes
ZNF436	Control	12	FALSE	TRUE		5_5_5_5_5_5_5_5_5_5_5	x						No	No
ZNF500	Codebook TF	5	TRUE	TRUE		5_5_5_5	x						No	No
ZNF575	Codebook TF	6	TRUE	TRUE		5_5_5_6_13	x						No	No
ZNF672	Codebook TF	14	TRUE	TRUE		5_5_5_6_12_13_5_5_5_5_5_5_6	x						No	No
ZNF699	Codebook TF	16	TRUE	TRUE		5_6_5_5_5_5_5_5_6_5_5_5_5_5_5	x					x	Yes	Yes
ZNF770	Control	10	TRUE	TRUE		5_3_56_5_5_236_5_99_5	x						No	No
ZNF772	Codebook TF	10	FALSE	TRUE		5_71_5_5_5_5_5_5_5	x						No	No
ZNF853	Codebook TF	5	TRUE	FALSE		5_5_5_5	x						No	No	Pattern could have contribution from C-terminal truncation of DBDs. DBD construct has a single band whereas main FL construct may have truncated proteins. Main band runs slower than expected (likely due to glutamine rich N-terminus)
ZNF57	Codebook TF	13	TRUE	TRUE		33_5_5_5_5_5_5_5_5_5_5_5	x						Yes	Yes
ZSCAN2	Codebook TF	14	FALSE	TRUE		5_5_5_5_5_5_5_5_5_5_5_5_5	x						No	No
ZNF250	Control	13	FALSE	TRUE		5_5_5_5_5_5_5_5_5_5_5_5	x						No	No
ZNF623	Codebook TF	13	FALSE	TRUE		5_5_5_5_5_5_5_5_5_5_5_5	x						No	No
ZNF865	Codebook TF	20	TRUE	TRUE	DBD1,DBD2	5_75_5_6_11_86_5_5_40_5_72_7_5_5_5_5_5_6_5	x					x	No	No	Binding sites are in simple repeats
ZNF773	Codebook TF	9	FALSE	TRUE		5_5_5_5_5_5_5_5	x						No	No
CTCF	Control	11	TRUE	TRUE		5_5_5_5_5_6_6_5_5_8		x					No	No
ZBTB41	Codebook TF	12	TRUE	TRUE		5_51_5_3_8_5_4_5_13_5_5		x				x	No	No
ZIM3	Control	11	TRUE	TRUE		5_5_5_5_5_5_5_5_5_5		x					No	No
ZNF286B	Codebook TF	9	TRUE	TRUE		4_5_5_5_5_5_5_5		x				x	No	No
ZNF322	Control	10	TRUE	TRUE		5_5_5_5_5_5_5_3_37		x				x	No	No
ZNF471	Codebook TF	15	TRUE	TRUE		5_5_5_5_5_5_5_5_5_5_5_5_5_5		x		x	x		No	No
ZNF48	Codebook TF	12	TRUE	TRUE		5_29_5_32_5_5_5_69_5_41_5		x					Yes	No	Conclusion drawn from HT-SELEX data ; alternative explanation for the variable extension is that the protein can bind both as a homodimer and monomer
ZNF493	Codebook TF	19	TRUE	TRUE	DBD1, FL	5_6_5_33_33_5_5_5_5_5_5_5_5_5_5_5_5_5		x		x	x		Yes	Yes
ZNF497	Codebook TF	14	TRUE	FALSE		5_5_5_5_5_5_5_5_5_5_5_5_5		x				x	No	No	Pattern could have contribution from C-terminal truncation of DBDs. However, Western blot shows a single clear band
ZNF568	Codebook TF	15	TRUE	FALSE		5_5_5_5_5_5_5_5_5_5_5_5_5_5		x		x	x		Yes	Yes
ZNF606	Codebook TF	14	TRUE	TRUE		5_5_5_5_5_5_5_5_5_5_5_5_5		x					No	No
ZNF668	Codebook TF	16	TRUE	FALSE	DBD1, FL	39_5_5_5_5_5_5_5_5_5_5_5_101_5_5		x					No	No
ZNF66	Codebook TF	14	FALSE	TRUE		5_5_5_5_5_5_5_5_5_5_5_5_5		x		x	x		Yes	Yes
ZNF724	Codebook TF	16	TRUE	TRUE		8_5_7_5_5_5_5_5_5_5_5_5_5_5_5		x					Yes	Yes
ZNF726	Codebook TF	18	TRUE	TRUE	DBD1, FL	5_5_5_5_5_5_5_5_5_5_5_5_5_5		x					No	No
ZNF732	Codebook TF	15	TRUE	TRUE		5_14_9_5_5_5_5_5_5_5_5_5_5_11		x					Yes	Yes
ZNF836	Codebook TF	24	TRUE	TRUE	DBD1, DBD2, FL	5_5_5_5_5_5_5_5_5_5_5_5_5_5_5_5_33_5_5_5_5_5_5		x		x	x		Yes	Yes
ZNF841	Codebook TF	21	TRUE	TRUE	DBD1, FL	33_5_5_5_5_5_5_5_5_5_5_5_5_33_5_5_5_5_5_5		x					No	No
ZNF845	Codebook TF	26	TRUE	TRUE	DBD1, FL	5_5_5_5_5_5_5_5_5_5_5_5_5_5_5_5_5_5_5_5_5_5_5_5_5		x					Yes	Yes
ZSCAN25	Codebook TF	7	TRUE	TRUE		4_5_5_5_5_5		x					No	No
ZNF470	Codebook TF	17	TRUE	TRUE		5_5_5_5_5_5_5_5_5_5_5_5_5_5_5_5		x	x	x	x		Yes	No
ZNF551	Codebook TF	15	TRUE	TRUE		5_4_5_5_5_5_5_5_5_5_5_5_5_5		x	x	x	x		Yes	No
ZNF70	Codebook TF	11	TRUE	TRUE		5_5_5_5_5_5_5_5_5_5		x	x	x	x	x	No	No
ZNF83	Codebook TF	14	FALSE	FALSE		5_5_5_5_5_5_5_5_5_5_5_5_5		x	x		x		Yes	Yes
ZNF134	Control	9	TRUE	TRUE		5_5_5_5_5_5_5_5			x	x	x		Yes	No
ZNF160	Codebook TF	20	TRUE	FALSE		5_5_5_5_5_5_5_5_5_5_5_5_5_5_5_5_5_5_5			x	x	x		Yes	Yes
ZNF229	Codebook TF	17	TRUE	FALSE		5_5_5_5_5_5_5_5_5_5_5_5_5_5_5_5			x	x	x		No	No
ZNF347	Codebook TF	19	TRUE	TRUE		5_5_5_5_5_5_5_5_5_5_5_5_33_5_5_5_5_4			x				Yes	No
ZNF43	Codebook TF	21	TRUE	TRUE	DBD1, DBD2, FL	33_6_6_5_5_5_5_5_5_5_5_5_5_5_5_5_5_5_5_5			x	x	x		Yes	Yes
ZNF510	Codebook TF	9	TRUE	TRUE		5_5_5_5_5_5_5_5			x	x	x		Yes	No
ZNF665	Codebook TF	18	TRUE	TRUE		5_5_5_5_5_5_5_5_5_5_5_5_5_5_5_5_5			x	x	x		Yes	Yes
ZNF678	Codebook TF	14	TRUE	TRUE		5_5_5_5_5_5_5_5_5_5_5_5_5			x	x	x		Yes	Yes
ZNF689	Codebook TF	12	TRUE	TRUE		6_5_5_5_5_5_5_5_5_5_5			x			x	No	Yes
ZNF696	Codebook TF	9	TRUE	TRUE		5_5_5_5_4_5_5_5			x				No	No
PRDM5	Codebook TF	16	TRUE	TRUE		8_13_6_7_2_5_5_5_5_5_6_5_5_5_7				x			No	No
ZFP3	Control	13	TRUE	TRUE		5_5_5_5_5_5_5_5_5_5_5_5						x	No	No
ZFP91	Codebook TF	5	TRUE	FALSE		5_5_5_7						x	No	No	Data derived from repeat-containing and HT-SELEX reads; Defined as complex because TF binds bases that are outside the recognition code predicted area in both HT and GHT-SELEX
ZNF107	Codebook TF	21	TRUE	TRUE	DBD1,DBD2	5_5_6_7_10_5_11_6_5_5_6_5_5_5_89_5_5_5_5_5				x			Yes	Yes
ZNF16	Control	16	TRUE	FALSE		10_5_5_5_5_5_5_5_5_5_5_5_5_5_5				x			No	No
ZNF208	Codebook TF	36	TRUE	FALSE	DBD1,DBD2,DBD3	5_6_5_5_5_5_5_5_21_5_5_5_5_5_5_5_5_5_5_5_5_5_5_5_5_33_5_5_5_5_5_5				x			Yes	Yes
ZNF226	Codebook TF	18	TRUE	TRUE		33_5_5_5_5_5_5_5_5_5_5_5_5_5_5_5_5				x			No	No
ZNF234	Codebook TF	18	TRUE	TRUE		5_5_5_5_5_5_5_5_5_5_5_5_5_5_5_5_5						x	No	No
ZNF251	Codebook TF	11	TRUE	TRUE		5_5_5_5_5_5_5_5_5_5				x			No	No
ZNF35	Control	11	TRUE	TRUE		5_5_5_5_5_5_5_5_5_5				x			No	Yes
ZNF569	Codebook TF	18	TRUE	FALSE		5_5_5_5_5_5_5_5_5_5_5_5_5_5_5_5_5				x			Yes	Yes
ZNF648	Codebook TF	10	TRUE	TRUE		5_5_5_5_5_5_5_5_5						x	No	No
ZNF676	Codebook TF	14	TRUE	TRUE		5_5_5_5_5_5_5_5_5_5_5_5_5				x			Yes	Yes	Data derived from repeat-containing and HT-SELEX reads; Defined as multiple DBDs because there is a variable linker length between two half sites
ZNF700	Codebook TF	19	TRUE	TRUE		5_5_5_5_33_5_5_5_5_9_5_5_5_5_5_5_5_5				x			Yes	Yes
ZNF721	Codebook TF	24	TRUE	TRUE	DBD1, DBD2, FL	33_33_5_5_5_5_5_5_33_5_5_5_5_5_33_6_5_33_5_5_5_5_5				x			Yes	Yes
ZNF728	Codebook TF	14	TRUE	TRUE		5_5_5_5_5_5_5_5_5_5_5_5_5				x			Yes	Yes
ZNF729	Codebook TF	37	TRUE	FALSE	DBD1,DBD2,DBD3	5_8_5_5_5_7_5_5_5_5_5_5_5_5_5_5_5_5_5_5_5_5_5_5_5_5_5_5_5_5_5_5				x			Yes	Yes
ZNF775	Codebook TF	11	TRUE	TRUE		5_5_5_67_5_5_7_57_5_5				x			Yes	Yes
ZNF780B	Codebook TF	23	TRUE	TRUE	DBD1, FL	5_5_5_5_5_5_5_5_5_5_5_5_5_5_5_5_5_5_5_5_5_10				x			Yes	Yes
ZNF813	Codebook TF	14	TRUE	FALSE		5_5_5_5_5_5_5_5_5_5_5_5_5				x			Yes	Yes
ZNF814	Codebook TF	22	TRUE	TRUE		4_4_5_5_5_5_5_5_5_5_5_5_5_5_5_5_5_5_5_5_5				x			Yes	Yes
ZNF850	Codebook TF	29	TRUE	TRUE		5_5_5_5_5_5_5_5_5_5_5_5_5_5_5_7_5_5_5_5_5_5_5_5_5_5_5_5						x	Yes	Yes
ZNF264	Control	13	FALSE	TRUE		RCADEEM analysis did not converge
ZNF596	Control	11	FALSE	TRUE		RCADEEM analysis did not converge
FIZ1	Codebook TF	9	TRUE	TRUE		RCADEEM analysis did not converge
PRDM10	Codebook TF	9	TRUE	TRUE		RCADEEM analysis did not converge
RLF	Codebook TF	8	TRUE	TRUE		RCADEEM analysis did not converge
ZBTB8A	Codebook TF	2	TRUE	TRUE		RCADEEM analysis did not converge
ZBTB8B	Codebook TF	2	TRUE	TRUE		RCADEEM analysis did not converge
ZFAT	Codebook TF	14	TRUE	TRUE		RCADEEM analysis did not converge
ZNF131	Codebook TF	4	TRUE	TRUE		RCADEEM analysis did not converge
ZNF367	Codebook TF	2	TRUE	TRUE		RCADEEM analysis did not converge
ZNF395	Codebook TF	1	TRUE	TRUE		RCADEEM analysis did not converge
ZNF407	Codebook TF	10	TRUE	TRUE		RCADEEM analysis did not converge
ZNF831	Codebook TF	2	TRUE	TRUE		RCADEEM analysis did not converge
ZNF518B	Codebook TF	3	TRUE	TRUE		RCADEEM analysis did not converge
SALL3	Codebook TF	7	TRUE	TRUE		RCADEEM analysis did not converge
SLC2A4RG	Codebook TF	1	TRUE	TRUE		RCADEEM analysis did not converge
ZBTB40	Codebook TF	12	TRUE	TRUE		RCADEEM analysis did not converge
ZBTB47	Codebook TF	8	TRUE	TRUE		RCADEEM analysis did not converge
ZNF215	Codebook TF	4	TRUE	TRUE		RCADEEM analysis did not converge
ZNF292	Codebook TF	4	TRUE	TRUE		RCADEEM analysis did not converge
ZNF646	Codebook TF	29	TRUE	TRUE		RCADEEM analysis did not converge
ZNF683	Codebook TF	4	TRUE	TRUE		RCADEEM analysis did not converge
ZNF746	Codebook TF	4	TRUE	TRUE		RCADEEM analysis did not converge
ZNF800	Codebook TF	4	TRUE	TRUE		RCADEEM analysis did not converge
CASZ1	Codebook TF	5	TRUE	FALSE		RCADEEM analysis did not converge
ZBTB5	Codebook TF	1	TRUE	FALSE		RCADEEM analysis did not converge
ZNF536	Codebook TF	8	TRUE	FALSE		RCADEEM analysis did not converge
MYT1	Codebook TF	7	TRUE	FALSE		RCADEEM analysis did not converge
TSHZ2	Codebook TF	2	TRUE	FALSE		RCADEEM analysis did not converge
ZKSCAN4	Codebook TF	7	TRUE	FALSE		RCADEEM analysis did not converge
ZNF532	Codebook TF	12	TRUE	FALSE		RCADEEM analysis did not converge
ZNF587B	Codebook TF	5	TRUE	FALSE		RCADEEM analysis did not converge
ZNF827	Codebook TF	3	TRUE	FALSE		RCADEEM analysis did not converge
ZNF618	Codebook TF	4	FALSE	FALSE		RCADEEM analysis did not converge
						Total	30	24	14	32	16	14
